# Immune Checkpoint Blockade Delays Cancer and Extends Survival in Murine DNA Polymerase Mutator Syndromes

**DOI:** 10.1101/2024.06.10.597960

**Authors:** Akshada Sawant, Fuqian Shi, Eduardo Cararo Lopes, Zhixian Hu, Somer Abdelfattah, Jennele Baul, Jesse Powers, Christian S. Hinrichs, Joshua D. Rabinowitz, Chang S. Chan, Edmund C. Lattime, Shridar Ganesan, Eileen White

**Affiliations:** Rutgers Cancer Institute of New Jersey, Rutgers University, New Brunswick, NJ 08903, USA; Ludwig Princeton Branch, Ludwig Institute for Cancer Research, Princeton University, Princeton, NJ 08544, USA; Rutgers Robert Wood Johnson Medical School, Piscataway, NJ 08854, USA; Department of Molecular Biology and Biochemistry, Piscataway, NJ 08854, USA

## Abstract

Mutations in polymerases *Pold1* and *Pole* exonuclease domains in humans are associated with increased cancer incidence, elevated tumor mutation burden (TMB) and response to immune checkpoint blockade (ICB). Although ICB is approved for treatment of several cancers, not all tumors with elevated TMB respond. Here we generated *Pold1* and *Pole* proofreading mutator mice and show that ICB treatment of mice with high TMB tumors did not improve survival as only a subset of tumors responded. Similarly, introducing the mutator alleles into mice with Kras/p53 lung cancer did not improve survival, however, passaging mutator tumor cells *in vitro* without immune editing caused rejection in immune-competent hosts, demonstrating the efficiency by which cells with antigenic mutations are eliminated. Finally, ICB treatment of mutator mice earlier, before observable tumors delayed cancer onset, improved survival, and selected for tumors without aneuploidy, suggesting the use of ICB in individuals at high risk for cancer prevention.

**Highlights:**

- Germline somatic and conditional *Pold1* and *Pole* exonuclease domain mutations in mice produce a mutator phenotype.
- Spontaneous cancers arise in mutator mice that have genomic features comparable to human tumors with these mutations.
- ICB treatment of mutator mice with tumors did not improve survival as only a subset of tumors respond.
- Introduction of the mutator alleles into an autochthonous mouse lung cancer model also did not produce immunogenic tumors, whereas passaging mutator tumor cells *in vitro* caused immune rejection indicating efficient selection against antigenic mutations *in vivo*.
- Prophylactic ICB treatment delayed cancer onset, improved survival, and selected for tumors with no aneuploidy.

**Graphical Abstract:** 
