## Supplementary Table 1A for "Immune Checkpoint Blockade Delays Cancer and Extends Survival in Murine DNA Polymerase Mutator Syndromes"

### Sheet: Private_Pold1_DE_ann_HM_pseudog
	CHROM	POS	REF	ALT	AF	DP	EFFECT	BIOTYPE	IMPACT	convert_mm
8	chr10	117051286	GA	G	0.4	428	frameshift_variant	protein_coding	HIGH	Cct2
343	chr2	52107727	TA	T	0.4	420	frameshift_variant	protein_coding	HIGH	Rif1
258	chr2	4513773	A	AT	0.4	382	splice_acceptor_variant&intron_variant	protein_coding	HIGH	Frmd4a
345	chr2	61806338	TA	T	0.4	363	frameshift_variant	protein_coding	HIGH	Tbr1
469	chr5	138290338	CT	C	0.4	360	frameshift_variant	protein_coding	HIGH	Stag3
23	chr11	69943981	TG	T	0.4	323	frameshift_variant	protein_coding	HIGH	Slc2a4
228	chr18	46290754	CT	C	0.4	301	frameshift_variant	protein_coding	HIGH	Ccdc112
466	chr5	123273733	G	GT	0.5	403	frameshift_variant	protein_coding	HIGH	Wdr66
12	chr11	18884366	CA	C	0.5	383	frameshift_variant	protein_coding	HIGH	Meis1
614	chr7	100326913	AC	A	0.5	346	frameshift_variant	protein_coding	HIGH	Ppme1
11	chr11	6605637	TG	T	0.5	329	frameshift_variant	protein_coding	HIGH	Nacad
653	chr9	64021844	GC	G	0.5	300	frameshift_variant	protein_coding	HIGH	Smad6
18	chr11	62785010	CT	C	0.5	273	splice_acceptor_variant&intron_variant	processed_transcript	HIGH	Zfp286
650	chr9	56010547	GA	G	1	316	frameshift_variant	protein_coding	HIGH	4930563M21Rik
172	chr15	103897542	C	T	0.4	978	missense_variant	protein_coding	MODERATE	Mucl2
171	chr15	103897541	T	C	0.4	970	missense_variant	protein_coding	MODERATE	Mucl2
173	chr15	103897577	T	C	0.4	798	missense_variant	protein_coding	MODERATE	Mucl2
174	chr15	103897584	C	T	0.4	744	missense_variant	protein_coding	MODERATE	Mucl2
440	chr4	141470370	C	T	0.4	483	missense_variant	protein_coding	MODERATE	Spen
448	chr4	141478524	T	C	0.4	441	missense_variant	protein_coding	MODERATE	Spen
651	chr9	58536589	A	G	0.4	439	missense_variant	protein_coding	MODERATE	Cd276
412	chr4	141068223	T	G	0.4	387	missense_variant	protein_coding	MODERATE	Necap2
82	chr13	46809215	C	T	0.4	385	missense_variant	protein_coding	MODERATE	Kif13a
424	chr4	141218155	T	C	0.4	382	missense_variant	protein_coding	MODERATE	Cplane2
403	chr4	141022121	A	G	0.4	379	missense_variant	protein_coding	MODERATE	Crocc
429	chr4	141383527	C	A	0.4	374	missense_variant	protein_coding	MODERATE	Fam131c
445	chr4	141476505	T	G	0.4	373	missense_variant	protein_coding	MODERATE	Spen
404	chr4	141022348	G	A	0.4	372	missense_variant	protein_coding	MODERATE	Crocc
447	chr4	141476592	C	T	0.4	372	missense_variant	protein_coding	MODERATE	Spen
434	chr4	141433271	T	C	0.4	369	missense_variant	protein_coding	MODERATE	Srarp
446	chr4	141476571	A	G	0.4	362	missense_variant	protein_coding	MODERATE	Spen
649	chr9	56004006	T	C	0.4	355	missense_variant	protein_coding	MODERATE	4930563M21Rik
433	chr4	141433238	C	T	0.4	348	missense_variant	protein_coding	MODERATE	Srarp
439	chr4	141435994	A	G	0.4	348	missense_variant	protein_coding	MODERATE	Srarp
402	chr4	141019841	T	C	0.4	347	missense_variant	protein_coding	MODERATE	Crocc
443	chr4	141475118	T	C	0.4	346	missense_variant	protein_coding	MODERATE	Spen
444	chr4	141476337	C	T	0.4	346	missense_variant	protein_coding	MODERATE	Spen
432	chr4	141433186	G	A	0.4	345	missense_variant	protein_coding	MODERATE	Srarp
438	chr4	141435992	T	C	0.4	344	missense_variant	protein_coding	MODERATE	Srarp
376	chr4	86825947	C	T	0.4	341	missense_variant	protein_coding	MODERATE	Dennd4c
81	chr13	46752517	G	C	0.4	338	missense_variant	protein_coding	MODERATE	Kif13a
416	chr4	141096956	C	T	0.4	334	missense_variant	protein_coding	MODERATE	Spata21
421	chr4	141200214	T	C	0.4	333	missense_variant	protein_coding	MODERATE	Fbxo42
435	chr4	141433366	G	A	0.4	327	missense_variant	protein_coding	MODERATE	Srarp
427	chr4	141249588	G	A	0.4	325	missense_variant	protein_coding	MODERATE	Arhgef19
648	chr9	55983343	T	C	0.4	322	missense_variant	protein_coding	MODERATE	4930563M21Rik
387	chr4	140746290	T	C	0.4	321	missense_variant	protein_coding	MODERATE	Padi4
84	chr13	47040117	C	T	0.4	319	missense_variant	protein_coding	MODERATE	Tpmt
422	chr4	141200227	C	A	0.4	319	missense_variant	protein_coding	MODERATE	Fbxo42
420	chr4	141199963	T	C	0.4	314	missense_variant	protein_coding	MODERATE	Fbxo42
442	chr4	141472289	A	G	0.4	314	missense_variant	protein_coding	MODERATE	Spen
388	chr4	140748135	G	A	0.4	313	missense_variant	protein_coding	MODERATE	Padi4
396	chr4	141000799	A	G	0.4	311	missense_variant	protein_coding	MODERATE	Atp13a2
394	chr4	140995339	G	A	0.4	306	missense_variant	protein_coding	MODERATE	Atp13a2
414	chr4	141095224	G	A	0.4	304	missense_variant	protein_coding	MODERATE	Spata21
401	chr4	141018709	A	G	0.4	301	missense_variant	protein_coding	MODERATE	Crocc
386	chr4	140741543	T	G	0.4	300	missense_variant	protein_coding	MODERATE	Padi6
393	chr4	140993841	G	C	0.4	299	missense_variant	protein_coding	MODERATE	Atp13a2
406	chr4	141034536	C	T	0.4	299	missense_variant	protein_coding	MODERATE	Crocc
430	chr4	141391435	A	C	0.4	297	missense_variant	protein_coding	MODERATE	Clcnka
409	chr4	141046038	T	C	0.4	295	missense_variant	protein_coding	MODERATE	Crocc
392	chr4	140796495	A	C	0.4	290	missense_variant	protein_coding	MODERATE	Padi3
400	chr4	141017066	G	A	0.4	286	missense_variant	protein_coding	MODERATE	Crocc
407	chr4	141035239	C	T	0.4	286	missense_variant	protein_coding	MODERATE	Crocc
399	chr4	141004216	C	T	0.4	282	missense_variant	protein_coding	MODERATE	Atp13a2
397	chr4	141001971	T	C	0.4	281	missense_variant	protein_coding	MODERATE	Atp13a2
441	chr4	141471627	TAGGGAC	T	0.4	281	conservative_inframe_deletion	protein_coding	MODERATE	Spen
425	chr4	141218649	C	G	0.4	280	missense_variant	protein_coding	MODERATE	Cplane2
413	chr4	141092188	G	C	0.4	279	missense_variant	protein_coding	MODERATE	Spata21
431	chr4	141421838	TTCC	T	0.4	277	disruptive_inframe_deletion	protein_coding	MODERATE	Hspb7
417	chr4	141102996	A	G	0.4	275	missense_variant	protein_coding	MODERATE	Spata21
389	chr4	140765615	G	A	0.4	274	missense_variant	protein_coding	MODERATE	Padi4
390	chr4	140769426	A	G	0.4	271	missense_variant	protein_coding	MODERATE	Padi4
408	chr4	141043528	T	C	0.4	266	missense_variant	protein_coding	MODERATE	Crocc
395	chr4	141000569	A	G	0.4	258	missense_variant	protein_coding	MODERATE	Atp13a2
410	chr4	141047024	A	C	0.4	258	missense_variant	protein_coding	MODERATE	Crocc
80	chr13	46750771	G	C	0.4	256	missense_variant&splice_region_variant	protein_coding	MODERATE	Kif13a
385	chr4	139365375	C	T	0.4	252	missense_variant	protein_coding	MODERATE	Emc1
157	chr15	103897335	T	C	0.5	1064	missense_variant	protein_coding	MODERATE	Mucl2
222	chr17	75066024	A	G	0.5	366	missense_variant	protein_coding	MODERATE	Ltbp1
217	chr17	73924993	C	T	0.5	339	missense_variant	protein_coding	MODERATE	Xdh
215	chr17	73330064	C	T	0.5	320	missense_variant	protein_coding	MODERATE	Capn13
221	chr17	75006210	A	G	0.5	318	missense_variant	protein_coding	MODERATE	Ltbp1
214	chr17	72380150	T	A	0.5	266	missense_variant	protein_coding	MODERATE	Alk
153	chr15	103249045	G	A	0.6	519	missense_variant	protein_coding	MODERATE	Nfe2
141	chr15	98850911	C	T	0.6	476	missense_variant	protein_coding	MODERATE	Kmt2d
144	chr15	102319776	G	A	0.6	466	missense_variant	protein_coding	MODERATE	Espl1
148	chr15	102339951	C	T	0.6	438	missense_variant	protein_coding	MODERATE	Aaas
149	chr15	102462172	A	ACTC	0.6	408	disruptive_inframe_insertion	protein_coding	MODERATE	Prr13
655	chr9	79715418	G	C	0.6	401	missense_variant	protein_coding	MODERATE	Col12a1
152	chr15	103242939	A	G	0.6	363	missense_variant	protein_coding	MODERATE	Hnrnpa1
147	chr15	102331847	C	T	0.6	361	missense_variant	protein_coding	MODERATE	Myg1
150	chr15	102711447	C	G	0.6	358	missense_variant	protein_coding	MODERATE	Calcoco1
146	chr15	102322908	A	G	0.6	334	missense_variant	protein_coding	MODERATE	Espl1
142	chr15	99583863	G	A	0.6	318	missense_variant	protein_coding	MODERATE	Aqp2
145	chr15	102322691	A	G	0.6	291	missense_variant	protein_coding	MODERATE	Espl1
679	chrX	164991671	A	G	0.7	283	missense_variant	protein_coding	MODERATE	Fancb
680	chrX	164991672	T	A	0.7	280	missense_variant	protein_coding	MODERATE	Fancb
271	chr2	20850093	A	G	0.8	631	missense_variant	protein_coding	MODERATE	Arhgap21
268	chr2	20806672	T	C	0.8	573	missense_variant	protein_coding	MODERATE	Etl4
365	chr3	67592621	G	A	0.8	517	missense_variant	protein_coding	MODERATE	Mfsd1
270	chr2	20849653	T	C	0.8	498	missense_variant	protein_coding	MODERATE	Arhgap21
269	chr2	20849609	C	A	0.8	444	missense_variant	protein_coding	MODERATE	Arhgap21
264	chr2	20744263	A	G	0.8	419	missense_variant	protein_coding	MODERATE	Etl4
267	chr2	20805986	C	T	0.8	397	missense_variant	protein_coding	MODERATE	Etl4
266	chr2	20805840	A	G	0.8	382	missense_variant	protein_coding	MODERATE	Etl4
274	chr2	21212976	G	A	0.8	369	missense_variant	protein_coding	MODERATE	Thnsl1
260	chr2	20290029	G	A	0.8	355	missense_variant	protein_coding	MODERATE	Etl4
259	chr2	20290013	C	A	0.8	331	missense_variant	protein_coding	MODERATE	Etl4
272	chr2	20881796	C	T	0.8	320	missense_variant	protein_coding	MODERATE	Arhgap21
273	chr2	21211476	G	A	0.8	311	missense_variant	protein_coding	MODERATE	Thnsl1
265	chr2	20781942	G	A	0.8	262	missense_variant	protein_coding	MODERATE	Etl4
261	chr2	20340103	C	A	0.8	252	missense_variant	protein_coding	MODERATE	Etl4
