## Supplementary Table 1B for "Immune Checkpoint Blockade Delays Cancer and Extends Survival in Murine DNA Polymerase Mutator Syndromes"

### Sheet: Private_Pold1_DE_ann_HM_pseudog
	convert_mm	CHROM	POS	REF	ALT	AF	DP	EFFECT	BIOTYPE	IMPACT	Human	Name	Entrez.GeneId	Genome.Location	Tier	Hallmark	Chr.Band	Somatic	Germline	Tumour.Types.Somatic.	Tumour.Types.Germline.	Cancer.Syndrome	Tissue.Type	Molecular.Genetics	Role.in.Cancer	Mutation.Types	Translocation.Partner	Other.Germline.Mut	Other.Syndrome	Synonyms
13	Kmt2d	chr15	98850911	C	T	0.6	476	missense_variant	protein_coding	MODERATE	KMT2D	lysine (K)-specific methyltransferase 2D	8085	12:49018975-49055324	1	Yes	13.12	yes		medulloblastoma, renal			O, E	Rec	oncogene, TSG	N, F, Mis				8085,ALR,CAGL114,ENSG00000167548.14,KMT2D,MLL2,MLL4,O14686,TNRC21
2	Alk	chr17	72380150	T	A	0.5	266	missense_variant	protein_coding	MODERATE	ALK	anaplastic lymphoma kinase (Ki-1)	238	2:29192774-29921566	1	Yes	23.2	yes	yes	ALCL, NSCLC, neuroblastoma, inflammatory myofibroblastic tumour, Spitzoid tumour	neuroblastoma	familial neuroblastoma	L, E, M	Dom	oncogene, fusion	T, Mis, A	NPM1, TPM3, TFG, TPM4, ATIC, CLTC, MSN, RNF213, CARS, EML4, KIF5B, C2orf22, DCTN1, HIP1, TPR, RANBP2, PPFIBP1, SEC31A, STRN, VCL, C2orf44, KLC1			238,ALK,CD246,ENSG00000171094.17,Q9UM73
27	Spen	chr4	141470370	C	T	0.4	483	missense_variant	protein_coding	MODERATE	SPEN	spen family transcriptional repressor	23013	1:15847864-15940460	1		36.21	yes		SMZL, adenoid cystic carcinoma, DLBCL			L	Rec	TSG	F, Mis, N				23013,ENSG00000065526.10,KIAA0929,MINT,Q96T58,RBM15C,SHARP,SPEN
25	Spen	chr4	141478524	T	C	0.4	441	missense_variant	protein_coding	MODERATE	SPEN	spen family transcriptional repressor	23013	1:15847864-15940460	1		36.21	yes		SMZL, adenoid cystic carcinoma, DLBCL			L	Rec	TSG	F, Mis, N				23013,ENSG00000065526.10,KIAA0929,MINT,Q96T58,RBM15C,SHARP,SPEN
24	Spen	chr4	141476505	T	G	0.4	373	missense_variant	protein_coding	MODERATE	SPEN	spen family transcriptional repressor	23013	1:15847864-15940460	1		36.21	yes		SMZL, adenoid cystic carcinoma, DLBCL			L	Rec	TSG	F, Mis, N				23013,ENSG00000065526.10,KIAA0929,MINT,Q96T58,RBM15C,SHARP,SPEN
28	Spen	chr4	141476592	C	T	0.4	372	missense_variant	protein_coding	MODERATE	SPEN	spen family transcriptional repressor	23013	1:15847864-15940460	1		36.21	yes		SMZL, adenoid cystic carcinoma, DLBCL			L	Rec	TSG	F, Mis, N				23013,ENSG00000065526.10,KIAA0929,MINT,Q96T58,RBM15C,SHARP,SPEN
22	Spen	chr4	141476571	A	G	0.4	362	missense_variant	protein_coding	MODERATE	SPEN	spen family transcriptional repressor	23013	1:15847864-15940460	1		36.21	yes		SMZL, adenoid cystic carcinoma, DLBCL			L	Rec	TSG	F, Mis, N				23013,ENSG00000065526.10,KIAA0929,MINT,Q96T58,RBM15C,SHARP,SPEN
23	Spen	chr4	141476337	C	T	0.4	346	missense_variant	protein_coding	MODERATE	SPEN	spen family transcriptional repressor	23013	1:15847864-15940460	1		36.21	yes		SMZL, adenoid cystic carcinoma, DLBCL			L	Rec	TSG	F, Mis, N				23013,ENSG00000065526.10,KIAA0929,MINT,Q96T58,RBM15C,SHARP,SPEN
29	Spen	chr4	141475118	T	C	0.4	346	missense_variant	protein_coding	MODERATE	SPEN	spen family transcriptional repressor	23013	1:15847864-15940460	1		36.21	yes		SMZL, adenoid cystic carcinoma, DLBCL			L	Rec	TSG	F, Mis, N				23013,ENSG00000065526.10,KIAA0929,MINT,Q96T58,RBM15C,SHARP,SPEN
30	Spen	chr4	141472289	A	G	0.4	314	missense_variant	protein_coding	MODERATE	SPEN	spen family transcriptional repressor	23013	1:15847864-15940460	1		36.21	yes		SMZL, adenoid cystic carcinoma, DLBCL			L	Rec	TSG	F, Mis, N				23013,ENSG00000065526.10,KIAA0929,MINT,Q96T58,RBM15C,SHARP,SPEN
26	Spen	chr4	141471627	TAGGGAC	T	0.4	281	conservative_inframe_deletion	protein_coding	MODERATE	SPEN	spen family transcriptional repressor	23013	1:15847864-15940460	1		36.21	yes		SMZL, adenoid cystic carcinoma, DLBCL			L	Rec	TSG	F, Mis, N				23013,ENSG00000065526.10,KIAA0929,MINT,Q96T58,RBM15C,SHARP,SPEN
