## Supplementary Table 2 for "Immune Checkpoint Blockade Delays Cancer and Extends Survival in Murine DNA Polymerase Mutator Syndromes"

### Sheet: Pold1_cancer_drive
Samples	Pold1-4974-Intestinal-tumor	Pold1-5608-Interstinal-tumor	Pold1-7255-intestinal-tumor	Pold1-3266-tail-tumor	Pold1-4199-tail-tumor	Pold1-4206-tail-tumor	Pold1-6793-tail-tumor	Pold1-3232-TL	Pold1-3630-TL	Pold1-3636-TL	Pold1-9147-TL	Pold1-3689-TL	rec
Tumor Type	Intestinal	Intestinal	Intestinal	Tail	Tail	Tail	Tail	Thymic Lymphoma	Thymic Lymphoma	Thymic Lymphoma	Thymic Lymphoma	Lymphoma	All tumor types	Intestinal	Tail	Thymic lymphoma
Pim1	1	0	1	0	0	0	0	0	0	0	0	0	2	2	0	0
Pten	1	0	0	0	1	1	1	1	1	0	1	1	8	1	3	3
Med12	0	1	0	1	1	1	1	0	1	1	0	0	7	1	4	2
Chd4	0	0	1	1	1	1	0	1	1	0	0	0	6	1	3	2
Cux1	0	0	1	1	0	0	0	1	0	1	0	0	4	1	1	2
Cntrl	0	0	1	1	1	1	1	0	0	0	1	0	6	1	4	1
Gnas	0	1	0	1	1	1	0	1	0	0	0	0	5	1	3	1
Tnc	0	0	1	0	1	1	1	1	0	0	0	0	5	1	3	1
Trrap	1	0	0	0	1	1	1	0	1	0	0	0	5	1	3	1
Atrx	0	0	1	1	0	1	0	1	0	0	0	0	4	1	2	1
Fas	0	0	1	1	0	0	1	1	0	0	0	0	4	1	2	1
Trp53	0	0	1	1	0	0	1	0	0	0	1	0	4	1	2	1
Blm	0	0	1	0	0	0	1	0	0	1	0	0	3	1	1	1
Fli1	1	0	0	1	0	0	0	0	1	0	0	0	3	1	1	1
Usp32	0	0	1	0	0	0	1	0	0	1	0	0	3	1	1	1
Ewsr1	0	0	1	0	0	0	0	1	0	0	0	0	2	1	0	1
Smad2	0	0	1	0	0	0	0	0	1	0	0	0	2	1	0	1
Bub1b	0	0	1	1	1	1	1	0	0	0	0	0	5	1	4	0
Akap9	0	0	1	1	1	0	1	0	0	0	0	0	4	1	3	0
Cic	0	0	1	1	1	1	0	0	0	0	0	0	4	1	3	0
Ep300	0	0	1	1	1	0	1	0	0	0	0	0	4	1	3	0
Lrp1b	0	0	1	1	0	1	1	0	0	0	0	0	4	1	3	0
Mtor	0	0	1	1	1	0	1	0	0	0	0	0	4	1	3	0
Tet1	1	0	0	1	0	1	1	0	0	0	0	0	4	1	3	0
Kit	1	0	0	0	0	1	1	0	0	0	0	0	3	1	2	0
Lmna	0	0	1	1	0	1	0	0	0	0	0	0	3	1	2	0
Ubr5	1	0	0	0	1	0	1	0	0	0	0	0	3	1	2	0
Axin1	0	0	1	1	0	0	0	0	0	0	0	0	2	1	1	0
Btk	0	0	1	0	0	0	1	0	0	0	0	0	2	1	1	0
Chek2	0	0	1	1	0	0	0	0	0	0	0	0	2	1	1	0
Cxcr4	0	0	1	1	0	0	0	0	0	0	0	0	2	1	1	0
Ext1	0	0	1	1	0	0	0	0	0	0	0	0	2	1	1	0
Myd88	0	1	0	0	0	0	1	0	0	0	0	0	2	1	1	0
Pax5	1	0	0	0	0	0	1	0	0	0	0	0	2	1	1	0
Ptprd	1	0	0	0	0	0	1	0	0	0	0	0	2	1	1	0
Ski	0	1	0	0	0	1	0	0	0	0	0	0	2	1	1	0
Srgap3	0	0	1	0	0	0	1	0	0	0	0	0	2	1	1	0
Stag1	0	0	1	1	0	0	0	0	0	0	0	0	2	1	1	0
Stk11	0	0	1	0	0	1	0	0	0	0	0	0	2	1	1	0
Bcl7a	1	0	0	0	0	0	0	0	0	0	0	0	1	1	0	0
Braf	0	0	1	0	0	0	0	0	0	0	0	0	1	1	0	0
Fbxo11	0	1	0	0	0	0	0	0	0	0	0	0	1	1	0	0
Fbxw7	0	0	1	0	0	0	0	0	0	0	0	0	1	1	0	0
Hoxa9	0	0	1	0	0	0	0	0	0	0	0	0	1	1	0	0
Kdm5c	0	0	1	0	0	0	0	0	0	0	0	0	1	1	0	0
Mb21d2	0	0	1	0	0	0	0	0	0	0	0	0	1	1	0	0
Mdm2	0	0	1	0	0	0	0	0	0	0	0	0	1	1	0	0
Mecom	0	1	0	0	0	0	0	0	0	0	0	0	1	1	0	0
Mllt1	0	0	1	0	0	0	0	0	0	0	0	0	1	1	0	0
Nono	0	0	1	0	0	0	0	0	0	0	0	0	1	1	0	0
Pml	0	0	1	0	0	0	0	0	0	0	0	0	1	1	0	0
Qk	0	0	1	0	0	0	0	0	0	0	0	0	1	1	0	0
Sfpq	0	0	1	0	0	0	0	0	0	0	0	0	1	1	0	0
Slc34a2	0	0	1	0	0	0	0	0	0	0	0	0	1	1	0	0
Srsf3	0	0	1	0	0	0	0	0	0	0	0	0	1	1	0	0
Was	0	1	0	0	0	0	0	0	0	0	0	0	1	1	0	0
Zmym3	0	0	1	0	0	0	0	0	0	0	0	0	1	1	0	0
Brca2	0	0	0	1	1	1	1	1	1	0	1	0	7	0	4	3
Smarca4	0	0	0	0	1	1	1	1	1	0	1	0	6	0	3	3
Notch1	0	0	0	1	1	1	1	0	1	0	1	1	7	0	4	2
Csmd3	0	0	0	1	1	1	1	1	1	0	0	0	6	0	4	2
Naca	0	0	0	1	1	1	1	1	0	0	1	0	6	0	4	2
Ranbp2	0	0	0	1	1	1	1	1	0	0	1	0	6	0	4	2
Birc6	0	0	0	0	1	1	1	0	1	1	0	0	5	0	3	2
Ctnnd2	0	0	0	1	1	1	0	1	1	0	0	0	5	0	3	2
Cbl	0	0	0	0	0	0	1	1	1	0	0	0	3	0	1	2
Ncor2	0	0	0	0	0	0	1	1	1	0	0	0	3	0	1	2
Tpr	0	0	0	0	0	1	0	1	0	0	1	0	3	0	1	2
Zfhx3	0	0	0	0	1	0	0	0	1	1	0	0	3	0	1	2
Kif5b	0	0	0	0	0	0	0	1	1	0	0	0	2	0	0	2
Kras	0	0	0	0	0	0	0	0	0	1	1	0	2	0	0	2
Rad21	0	0	0	0	0	0	0	0	1	1	0	0	2	0	0	2
Fat1	0	0	0	1	1	1	1	1	0	0	0	0	5	0	4	1
Ncor1	0	0	0	1	1	1	1	0	0	1	0	0	5	0	4	1
Spen	0	0	0	1	1	1	1	0	1	0	0	0	5	0	4	1
Atr	0	0	0	1	1	0	1	0	1	0	0	1	5	0	3	1
Aff4	0	0	0	1	1	0	1	0	0	1	0	0	4	0	3	1
Asxl2	0	0	0	0	1	1	1	0	1	0	0	0	4	0	3	1
Brca1	0	0	0	1	0	1	1	1	0	0	0	0	4	0	3	1
Crebbp	0	0	0	0	1	1	1	0	1	0	0	0	4	0	3	1
Elf4	0	0	0	1	0	1	1	1	0	0	0	0	4	0	3	1
Kat6b	0	0	0	1	0	1	1	0	0	1	0	0	4	0	3	1
Kmt2a	0	0	0	1	1	0	1	0	1	0	0	0	4	0	3	1
Notch2	0	0	0	1	1	0	1	0	0	1	0	0	4	0	3	1
Nsd3	0	0	0	1	0	1	1	0	0	1	0	0	4	0	3	1
Prex2	0	0	0	1	1	0	1	0	0	1	0	0	4	0	3	1
Rnf213	0	0	0	1	1	0	1	1	0	0	0	0	4	0	3	1
Ddx3x	0	0	0	1	1	0	0	0	1	0	0	1	4	0	2	1
Aff3	0	0	0	0	0	1	1	0	1	0	0	0	3	0	2	1
Arid1b	0	0	0	1	0	0	1	0	1	0	0	0	3	0	2	1
Cacna1d	0	0	0	1	0	0	1	0	0	1	0	0	3	0	2	1
Cdh17	0	0	0	1	0	1	0	0	1	0	0	0	3	0	2	1
Cnbp	0	0	0	1	0	1	0	0	1	0	0	0	3	0	2	1
Daxx	0	0	0	1	1	0	0	0	1	0	0	0	3	0	2	1
Ell	0	0	0	1	1	0	0	0	1	0	0	0	3	0	2	1
Fgfr4	0	0	0	0	1	0	1	0	1	0	0	0	3	0	2	1
Kdr	0	0	0	0	1	0	1	0	1	0	0	0	3	0	2	1
Met	0	0	0	1	1	0	0	0	1	0	0	0	3	0	2	1
Mrtfa	0	0	0	0	1	0	1	0	1	0	0	0	3	0	2	1
Myh9	0	0	0	1	0	1	0	0	1	0	0	0	3	0	2	1
Nfkb2	0	0	0	0	1	0	1	0	1	0	0	0	3	0	2	1
Nin	0	0	0	1	1	0	0	1	0	0	0	0	3	0	2	1
Nsd1	0	0	0	0	1	1	0	0	0	1	0	0	3	0	2	1
Nup98	0	0	0	1	0	0	1	0	1	0	0	0	3	0	2	1
Nutm1	0	0	0	0	1	0	1	0	0	0	1	0	3	0	2	1
Polq	0	0	0	1	0	0	1	1	0	0	0	0	3	0	2	1
Ptch1	0	0	0	1	0	0	1	0	0	1	0	0	3	0	2	1
Ptprc	0	0	0	0	1	0	1	0	0	0	1	0	3	0	2	1
Rara	0	0	0	1	0	1	0	0	0	1	0	0	3	0	2	1
Ros1	0	0	0	0	1	1	0	0	1	0	0	0	3	0	2	1
Taf15	0	0	0	0	1	0	1	1	0	0	0	0	3	0	2	1
Tet2	0	0	0	1	0	0	1	0	1	0	0	0	3	0	2	1
Bcl11b	0	0	0	1	0	0	0	0	1	0	0	1	3	0	1	1
Afdn	0	0	0	0	1	0	0	0	0	1	0	0	2	0	1	1
Bcr	0	0	0	1	0	0	0	0	0	0	1	0	2	0	1	1
Cdh1	0	0	0	0	0	1	0	0	1	0	0	0	2	0	1	1
Cdkn1b	0	0	0	1	0	0	0	0	0	1	0	0	2	0	1	1
Cep89	0	0	0	1	0	0	0	0	0	1	0	0	2	0	1	1
Col1a1	0	0	0	1	0	0	0	0	0	1	0	0	2	0	1	1
Crtc3	0	0	0	0	0	0	1	0	1	0	0	0	2	0	1	1
Csf3r	0	0	0	1	0	0	0	0	1	0	0	0	2	0	1	1
Ctcf	0	0	0	0	1	0	0	0	0	1	0	0	2	0	1	1
Ddx5	0	0	0	1	0	0	0	0	0	1	0	0	2	0	1	1
Dnm2	0	0	0	0	1	0	0	0	0	1	0	0	2	0	1	1
Eed	0	0	0	1	0	0	0	0	0	1	0	0	2	0	1	1
Epas1	0	0	0	0	1	0	0	1	0	0	0	0	2	0	1	1
Esr1	0	0	0	1	0	0	0	0	1	0	0	0	2	0	1	1
Etv6	0	0	0	0	0	0	1	1	0	0	0	0	2	0	1	1
Fbln2	0	0	0	1	0	0	0	0	1	0	0	0	2	0	1	1
Fubp1	0	0	0	0	0	1	0	1	0	0	0	0	2	0	1	1
Gmps	0	0	0	0	1	0	0	0	0	1	0	0	2	0	1	1
Hlf	0	0	0	0	0	0	1	0	0	1	0	0	2	0	1	1
Hnf1a	0	0	0	0	0	0	1	1	0	0	0	0	2	0	1	1
Hook3	0	0	0	1	0	0	0	0	0	1	0	0	2	0	1	1
Il21r	0	0	0	1	0	0	0	0	1	0	0	0	2	0	1	1
Itgav	0	0	0	0	1	0	0	0	1	0	0	0	2	0	1	1
Jak1	0	0	0	0	0	1	0	0	1	0	0	0	2	0	1	1
Jak3	0	0	0	0	0	1	0	0	1	0	0	0	2	0	1	1
Knl1	0	0	0	0	0	0	1	1	0	0	0	0	2	0	1	1
Larp4b	0	0	0	1	0	0	0	0	1	0	0	0	2	0	1	1
Lifr	0	0	0	0	0	0	1	0	1	0	0	0	2	0	1	1
Mapk1	0	0	0	0	0	1	0	0	1	0	0	0	2	0	1	1
Mpl	0	0	0	0	0	0	1	0	1	0	0	0	2	0	1	1
Msh2	0	0	0	0	0	0	1	0	1	0	0	0	2	0	1	1
Muc16	0	0	0	1	0	0	0	1	0	0	0	0	2	0	1	1
Nfib	0	0	0	1	0	0	0	1	0	0	0	0	2	0	1	1
Nsd2	0	0	0	0	0	0	1	1	0	0	0	0	2	0	1	1
Palb2	0	0	0	1	0	0	0	0	0	1	0	0	2	0	1	1
Pbrm1	0	0	0	0	0	0	1	1	0	0	0	0	2	0	1	1
Pik3ca	0	0	0	1	0	0	0	1	0	0	0	0	2	0	1	1
Prdm2	0	0	0	1	0	0	0	1	0	0	0	0	2	0	1	1
Rbm15	0	0	0	0	0	0	1	0	0	1	0	0	2	0	1	1
Rhoa	0	0	0	0	0	1	0	1	0	0	0	0	2	0	1	1
Rnf43	0	0	0	0	1	0	0	0	1	0	0	0	2	0	1	1
Sf3b1	0	0	0	0	1	0	0	0	1	0	0	0	2	0	1	1
Six2	0	0	0	0	0	1	0	0	1	0	0	0	2	0	1	1
Smad3	0	0	0	0	0	0	1	0	1	0	0	0	2	0	1	1
Snd1	0	0	0	0	0	0	1	1	0	0	0	0	2	0	1	1
Stat6	0	0	0	0	1	0	0	0	1	0	0	0	2	0	1	1
Suz12	0	0	0	1	0	0	0	0	1	0	0	0	2	0	1	1
Tfeb	0	0	0	1	0	0	0	1	0	0	0	0	2	0	1	1
Tfrc	0	0	0	0	0	0	1	1	0	0	0	0	2	0	1	1
Zbtb16	0	0	0	0	1	0	0	1	0	0	0	0	2	0	1	1
Pdgfrb	0	0	0	0	0	0	0	1	0	0	0	0	1	0	0	1
Ank1	0	0	0	0	0	0	0	0	1	0	0	0	1	0	0	1
Atf1	0	0	0	0	0	0	0	0	1	0	0	0	1	0	0	1
Bax	0	0	0	0	0	0	0	0	1	0	0	0	1	0	0	1
Bcl3	0	0	0	0	0	0	0	1	0	0	0	0	1	0	0	1
Birc3	0	0	0	0	0	0	0	1	0	0	0	0	1	0	0	1
Cblc	0	0	0	0	0	0	0	0	1	0	0	0	1	0	0	1
Ccnb1ip1	0	0	0	0	0	0	0	0	1	0	0	0	1	0	0	1
Cd74	0	0	0	0	0	0	0	1	0	0	0	0	1	0	0	1
Cdx2	0	0	0	0	0	0	0	0	0	1	0	0	1	0	0	1
Crnkl1	0	0	0	0	0	0	0	1	0	0	0	0	1	0	0	1
Csf1r	0	0	0	0	0	0	0	1	0	0	0	0	1	0	0	1
Drosha	0	0	0	0	0	0	0	0	1	0	0	0	1	0	0	1
Etnk1	0	0	0	0	0	0	0	0	1	0	0	0	1	0	0	1
Fance	0	0	0	0	0	0	0	0	1	0	0	0	1	0	0	1
Fnbp1	0	0	0	0	0	0	0	0	1	0	0	0	1	0	0	1
Foxp1	0	0	0	0	0	0	0	0	1	0	0	0	1	0	0	1
Gas7	0	0	0	0	0	0	0	0	1	0	0	0	1	0	0	1
Hnrnpa2b1	0	0	0	0	0	0	0	1	0	0	0	0	1	0	0	1
Irs4	0	0	0	0	0	0	0	1	0	0	0	0	1	0	0	1
Lmo2	0	0	0	0	0	0	0	0	1	0	0	0	1	0	0	1
Lpp	0	0	0	0	0	0	0	1	0	0	0	0	1	0	0	1
Mitf	0	0	0	0	0	0	0	0	1	0	0	0	1	0	0	1
Pot1b	0	0	0	0	0	0	0	0	1	0	0	0	1	0	0	1
Pparg	0	0	0	0	0	0	0	1	0	0	0	0	1	0	0	1
Prcc	0	0	0	0	0	0	0	0	1	0	0	0	1	0	0	1
Raf1	0	0	0	0	0	0	0	0	1	0	0	0	1	0	0	1
Rpl5	0	0	0	0	0	0	0	0	1	0	0	0	1	0	0	1
Sall4	0	0	0	0	0	0	0	0	0	1	0	0	1	0	0	1
Setd1b	0	0	0	0	0	0	0	0	0	1	0	0	1	0	0	1
Tec	0	0	0	0	0	0	0	1	0	0	0	0	1	0	0	1
Thrap3	0	0	0	0	0	0	0	1	0	0	0	0	1	0	0	1
Tnfrsf14	0	0	0	0	0	0	0	1	0	0	0	0	1	0	0	1
Tpm4	0	0	0	0	0	0	0	1	0	0	0	0	1	0	0	1
Traf7	0	0	0	0	0	0	0	1	0	0	0	0	1	0	0	1
Trim27	0	0	0	0	0	0	0	1	0	0	0	0	1	0	0	1
Wdcp	0	0	0	0	0	0	0	0	1	0	0	0	1	0	0	1
Xpo1	0	0	0	0	0	0	0	0	1	0	0	0	1	0	0	1
Nbea	0	0	0	1	1	1	1	0	0	0	0	1	5	0	4	0
Fat4	0	0	0	1	1	1	1	0	0	0	0	0	4	0	4	0
Kmt2c	0	0	0	1	1	1	1	0	0	0	0	0	4	0	4	0
Kmt2d	0	0	0	1	1	1	1	0	0	0	0	0	4	0	4	0
Bcorl1	0	0	0	1	1	1	0	0	0	0	0	1	4	0	3	0
Arid1a	0	0	0	1	0	1	1	0	0	0	0	0	3	0	3	0
Bcl9	0	0	0	1	1	1	0	0	0	0	0	0	3	0	3	0
Ddx10	0	0	0	1	0	1	1	0	0	0	0	0	3	0	3	0
Fam135b	0	0	0	1	1	1	0	0	0	0	0	0	3	0	3	0
Flna	0	0	0	1	1	1	0	0	0	0	0	0	3	0	3	0
Maml2	0	0	0	0	1	1	1	0	0	0	0	0	3	0	3	0
Myo5a	0	0	0	1	1	0	1	0	0	0	0	0	3	0	3	0
Nab2	0	0	0	1	1	1	0	0	0	0	0	0	3	0	3	0
Ncoa2	0	0	0	1	1	0	1	0	0	0	0	0	3	0	3	0
Nf1	0	0	0	1	0	1	1	0	0	0	0	0	3	0	3	0
Pde4dip	0	0	0	1	1	0	1	0	0	0	0	0	3	0	3	0
Pik3r1	0	0	0	1	0	1	1	0	0	0	0	0	3	0	3	0
Ptpn13	0	0	0	1	1	0	1	0	0	0	0	0	3	0	3	0
Setbp1	0	0	0	1	0	1	1	0	0	0	0	0	3	0	3	0
Trip11	0	0	0	1	0	1	1	0	0	0	0	0	3	0	3	0
Usp8	0	0	0	1	1	0	1	0	0	0	0	0	3	0	3	0
Wnk2	0	0	0	1	0	1	1	0	0	0	0	0	3	0	3	0
Wrn	0	0	0	0	1	1	1	0	0	0	0	0	3	0	3	0
Apc	0	0	0	0	0	1	1	0	0	0	0	1	3	0	2	0
Egfr	0	0	0	1	1	0	0	0	0	0	0	1	3	0	2	0
Ptprt	0	0	0	0	1	1	0	0	0	0	0	1	3	0	2	0
Amer1	0	0	0	0	1	0	1	0	0	0	0	0	2	0	2	0
Ar	0	0	0	1	0	0	1	0	0	0	0	0	2	0	2	0
Araf	0	0	0	1	0	1	0	0	0	0	0	0	2	0	2	0
Arhgap5	0	0	0	1	0	0	1	0	0	0	0	0	2	0	2	0
Arhgef12	0	0	0	0	1	0	1	0	0	0	0	0	2	0	2	0
Arid2	0	0	0	1	0	0	1	0	0	0	0	0	2	0	2	0
Axin2	0	0	0	1	0	0	1	0	0	0	0	0	2	0	2	0
Baz1a	0	0	0	0	1	0	1	0	0	0	0	0	2	0	2	0
Bcl9l	0	0	0	1	1	0	0	0	0	0	0	0	2	0	2	0
Casp9	0	0	0	1	0	1	0	0	0	0	0	0	2	0	2	0
Cdc73	0	0	0	0	1	0	1	0	0	0	0	0	2	0	2	0
Cdh10	0	0	0	0	1	1	0	0	0	0	0	0	2	0	2	0
Chd2	0	0	0	1	0	1	0	0	0	0	0	0	2	0	2	0
Cltc	0	0	0	1	1	0	0	0	0	0	0	0	2	0	2	0
Ctnna2	0	0	0	0	1	1	0	0	0	0	0	0	2	0	2	0
Cyld	0	0	0	0	1	0	1	0	0	0	0	0	2	0	2	0
Dcc	0	0	0	1	1	0	0	0	0	0	0	0	2	0	2	0
Dnmt3a	0	0	0	1	0	1	0	0	0	0	0	0	2	0	2	0
Epha7	0	0	0	1	1	0	0	0	0	0	0	0	2	0	2	0
Erc1	0	0	0	0	1	0	1	0	0	0	0	0	2	0	2	0
Ercc3	0	0	0	0	0	1	1	0	0	0	0	0	2	0	2	0
Ercc4	0	0	0	0	0	1	1	0	0	0	0	0	2	0	2	0
Ezr	0	0	0	1	0	0	1	0	0	0	0	0	2	0	2	0
Fancd2	0	0	0	0	0	1	1	0	0	0	0	0	2	0	2	0
Fat3	0	0	0	0	0	1	1	0	0	0	0	0	2	0	2	0
Fes	0	0	0	1	0	1	0	0	0	0	0	0	2	0	2	0
Fgfr2	0	0	0	0	1	0	1	0	0	0	0	0	2	0	2	0
Fgfr3	0	0	0	0	1	0	1	0	0	0	0	0	2	0	2	0
Fh1	0	0	0	1	0	1	0	0	0	0	0	0	2	0	2	0
Flt3	0	0	0	0	1	1	0	0	0	0	0	0	2	0	2	0
Gata1	0	0	0	0	0	1	1	0	0	0	0	0	2	0	2	0
Gata2	0	0	0	1	0	0	1	0	0	0	0	0	2	0	2	0
Gata3	0	0	0	1	0	1	0	0	0	0	0	0	2	0	2	0
Gna11	0	0	0	0	1	1	0	0	0	0	0	0	2	0	2	0
Hip1	0	0	0	0	1	1	0	0	0	0	0	0	2	0	2	0
Il6st	0	0	0	0	1	0	1	0	0	0	0	0	2	0	2	0
Itk	0	0	0	0	1	1	0	0	0	0	0	0	2	0	2	0
Jak2	0	0	0	1	0	0	1	0	0	0	0	0	2	0	2	0
Kat6a	0	0	0	0	1	0	1	0	0	0	0	0	2	0	2	0
Kdm6a	0	0	0	0	0	1	1	0	0	0	0	0	2	0	2	0
Kdsr	0	0	0	1	1	0	0	0	0	0	0	0	2	0	2	0
Lats1	0	0	0	0	1	1	0	0	0	0	0	0	2	0	2	0
Lztr1	0	0	0	0	0	1	1	0	0	0	0	0	2	0	2	0
Map3k1	0	0	0	1	0	0	1	0	0	0	0	0	2	0	2	0
Mllt6	0	0	0	0	1	0	1	0	0	0	0	0	2	0	2	0
Mn1	0	0	0	1	0	1	0	0	0	0	0	0	2	0	2	0
Msh6	0	0	0	0	1	0	1	0	0	0	0	0	2	0	2	0
Ncoa4	0	0	0	1	1	0	0	0	0	0	0	0	2	0	2	0
Nrg1	0	0	0	1	0	1	0	0	0	0	0	0	2	0	2	0
Numa1	0	0	0	0	0	1	1	0	0	0	0	0	2	0	2	0
Pms2	0	0	0	1	0	0	1	0	0	0	0	0	2	0	2	0
Pole	0	0	0	1	0	1	0	0	0	0	0	0	2	0	2	0
Ppfibp1	0	0	0	1	1	0	0	0	0	0	0	0	2	0	2	0
Ppm1d	0	0	0	1	1	0	0	0	0	0	0	0	2	0	2	0
Prdm16	0	0	0	0	0	1	1	0	0	0	0	0	2	0	2	0
Ptprb	0	0	0	1	0	1	0	0	0	0	0	0	2	0	2	0
Ptprk	0	0	0	1	0	0	1	0	0	0	0	0	2	0	2	0
Rabep1	0	0	0	0	1	0	1	0	0	0	0	0	2	0	2	0
Recql4	0	0	0	0	0	1	1	0	0	0	0	0	2	0	2	0
Rfwd3	0	0	0	1	1	0	0	0	0	0	0	0	2	0	2	0
Robo2	0	0	0	1	0	1	0	0	0	0	0	0	2	0	2	0
Sdha	0	0	0	1	1	0	0	0	0	0	0	0	2	0	2	0
Sgk1	0	0	0	1	0	1	0	0	0	0	0	0	2	0	2	0
Smc1a	0	0	0	0	0	1	1	0	0	0	0	0	2	0	2	0
Specc1	0	0	0	1	1	0	0	0	0	0	0	0	2	0	2	0
Stag2	0	0	0	1	0	0	1	0	0	0	0	0	2	0	2	0
Tcea1	0	0	0	0	1	0	1	0	0	0	0	0	2	0	2	0
Tcf3	0	0	0	0	0	1	1	0	0	0	0	0	2	0	2	0
Trim24	0	0	0	0	1	1	0	0	0	0	0	0	2	0	2	0
Trp63	0	0	0	0	0	1	1	0	0	0	0	0	2	0	2	0
Tsc1	0	0	0	1	0	0	1	0	0	0	0	0	2	0	2	0
Xpc	0	0	0	1	0	1	0	0	0	0	0	0	2	0	2	0
Ywhae	0	0	0	1	0	0	1	0	0	0	0	0	2	0	2	0
Zeb1	0	0	0	1	1	0	0	0	0	0	0	0	2	0	2	0
Acsl6	0	0	0	1	0	0	0	0	0	0	0	1	2	0	1	0
Arhgef10	0	0	0	0	0	0	1	0	0	0	0	1	2	0	1	0
Asxl1	0	0	0	0	0	0	1	0	0	0	0	1	2	0	1	0
Grin2a	0	0	0	0	0	1	0	0	0	0	0	1	2	0	1	0
N4bp2	0	0	0	0	0	1	0	0	0	0	0	1	2	0	1	0
Zfp384	0	0	0	1	0	0	0	0	0	0	0	0	1	0	1	0
A1cf	0	0	0	0	0	0	1	0	0	0	0	0	1	0	1	0
Abl1	0	0	0	1	0	0	0	0	0	0	0	0	1	0	1	0
Abl2	0	0	0	1	0	0	0	0	0	0	0	0	1	0	1	0
Akt2	0	0	0	1	0	0	0	0	0	0	0	0	1	0	1	0
Aldh2	0	0	0	1	0	0	0	0	0	0	0	0	1	0	1	0
Alk	0	0	0	0	0	1	0	0	0	0	0	0	1	0	1	0
Arhgap26	0	0	0	0	1	0	0	0	0	0	0	0	1	0	1	0
Arhgef10l	0	0	0	0	0	0	1	0	0	0	0	0	1	0	1	0
Atic	0	0	0	1	0	0	0	0	0	0	0	0	1	0	1	0
Atm	0	0	0	0	1	0	0	0	0	0	0	0	1	0	1	0
Atp1a1	0	0	0	0	0	0	1	0	0	0	0	0	1	0	1	0
Bap1	0	0	0	0	0	0	1	0	0	0	0	0	1	0	1	0
Bard1	0	0	0	1	0	0	0	0	0	0	0	0	1	0	1	0
Bcl10	0	0	0	1	0	0	0	0	0	0	0	0	1	0	1	0
Bcl11a	0	0	0	1	0	0	0	0	0	0	0	0	1	0	1	0
Bcl2	0	0	0	1	0	0	0	0	0	0	0	0	1	0	1	0
Bcor	0	0	0	0	1	0	0	0	0	0	0	0	1	0	1	0
Bivm	0	0	0	0	0	1	0	0	0	0	0	0	1	0	1	0
Brd4	0	0	0	1	0	0	0	0	0	0	0	0	1	0	1	0
Camta1	0	0	0	1	0	0	0	0	0	0	0	0	1	0	1	0
Card11	0	0	0	0	1	0	0	0	0	0	0	0	1	0	1	0
Cbfa2t3	0	0	0	0	0	0	1	0	0	0	0	0	1	0	1	0
Cblb	0	0	0	0	0	1	0	0	0	0	0	0	1	0	1	0
Chst11	0	0	0	0	0	0	1	0	0	0	0	0	1	0	1	0
Clp1	0	0	0	1	0	0	0	0	0	0	0	0	1	0	1	0
Cntnap2	0	0	0	1	0	0	0	0	0	0	0	0	1	0	1	0
Col2a1	0	0	0	0	1	0	0	0	0	0	0	0	1	0	1	0
Col3a1	0	0	0	0	1	0	0	0	0	0	0	0	1	0	1	0
Creb1	0	0	0	0	0	0	1	0	0	0	0	0	1	0	1	0
Creb3l2	0	0	0	0	0	1	0	0	0	0	0	0	1	0	1	0
Crlf2	0	0	0	1	0	0	0	0	0	0	0	0	1	0	1	0
Crtc1	0	0	0	0	0	1	0	0	0	0	0	0	1	0	1	0
D630045J12Rik	0	0	0	0	1	0	0	0	0	0	0	0	1	0	1	0
Dcaf12l2	0	0	0	1	0	0	0	0	0	0	0	0	1	0	1	0
Dctn1	0	0	0	0	1	0	0	0	0	0	0	0	1	0	1	0
Ddb2	0	0	0	0	0	1	0	0	0	0	0	0	1	0	1	0
Ddr2	0	0	0	0	1	0	0	0	0	0	0	0	1	0	1	0
Ddx6	0	0	0	0	0	0	1	0	0	0	0	0	1	0	1	0
Dek	0	0	0	0	0	1	0	0	0	0	0	0	1	0	1	0
Eif3e	0	0	0	0	0	1	0	0	0	0	0	0	1	0	1	0
Eif4a2	0	0	0	0	0	0	1	0	0	0	0	0	1	0	1	0
Elf3	0	0	0	1	0	0	0	0	0	0	0	0	1	0	1	0
Eln	0	0	0	0	1	0	0	0	0	0	0	0	1	0	1	0
Epha3	0	0	0	1	0	0	0	0	0	0	0	0	1	0	1	0
Erbb4	0	0	0	1	0	0	0	0	0	0	0	0	1	0	1	0
Ercc2	0	0	0	0	0	1	0	0	0	0	0	0	1	0	1	0
Erg	0	0	0	1	0	0	0	0	0	0	0	0	1	0	1	0
Etv5	0	0	0	0	1	0	0	0	0	0	0	0	1	0	1	0
Ezh2	0	0	0	0	1	0	0	0	0	0	0	0	1	0	1	0
Fanca	0	0	0	1	0	0	0	0	0	0	0	0	1	0	1	0
Fancc	0	0	0	0	0	1	0	0	0	0	0	0	1	0	1	0
Fancf	0	0	0	0	0	0	1	0	0	0	0	0	1	0	1	0
Fancg	0	0	0	0	0	1	0	0	0	0	0	0	1	0	1	0
Fkbp9	0	0	0	0	0	1	0	0	0	0	0	0	1	0	1	0
Flcn	0	0	0	0	0	1	0	0	0	0	0	0	1	0	1	0
Foxl2	0	0	0	0	0	0	1	0	0	0	0	0	1	0	1	0
Foxo1	0	0	0	0	1	0	0	0	0	0	0	0	1	0	1	0
Foxo4	0	0	0	1	0	0	0	0	0	0	0	0	1	0	1	0
Foxr1	0	0	0	0	0	0	1	0	0	0	0	0	1	0	1	0
Fstl3	0	0	0	1	0	0	0	0	0	0	0	0	1	0	1	0
Fus	0	0	0	0	0	1	0	0	0	0	0	0	1	0	1	0
Gli1	0	0	0	1	0	0	0	0	0	0	0	0	1	0	1	0
Golga5	0	0	0	0	1	0	0	0	0	0	0	0	1	0	1	0
Gopc	0	0	0	0	0	0	1	0	0	0	0	0	1	0	1	0
Hif1a	0	0	0	0	0	0	1	0	0	0	0	0	1	0	1	0
Hsp90ab1	0	0	0	1	0	0	0	0	0	0	0	0	1	0	1	0
Idh1	0	0	0	1	0	0	0	0	0	0	0	0	1	0	1	0
Ikbkb	0	0	0	0	1	0	0	0	0	0	0	0	1	0	1	0
Ikzf1	0	0	0	0	0	0	1	0	0	0	0	0	1	0	1	0
Kat7	0	0	0	1	0	0	0	0	0	0	0	0	1	0	1	0
Kcnj5	0	0	0	0	0	0	1	0	0	0	0	0	1	0	1	0
Keap1	0	0	0	1	0	0	0	0	0	0	0	0	1	0	1	0
Klf4	0	0	0	1	0	0	0	0	0	0	0	0	1	0	1	0
Lasp1	0	0	0	0	1	0	0	0	0	0	0	0	1	0	1	0
Lck	0	0	0	0	0	0	1	0	0	0	0	0	1	0	1	0
Lcp1	0	0	0	0	1	0	0	0	0	0	0	0	1	0	1	0
Lmo1	0	0	0	1	0	0	0	0	0	0	0	0	1	0	1	0
Lsm14a	0	0	0	0	0	0	1	0	0	0	0	0	1	0	1	0
Macc1	0	0	0	1	0	0	0	0	0	0	0	0	1	0	1	0
Malt1	0	0	0	0	0	0	1	0	0	0	0	0	1	0	1	0
Map2k1	0	0	0	0	0	1	0	0	0	0	0	0	1	0	1	0
Map2k2	0	0	0	1	0	0	0	0	0	0	0	0	1	0	1	0
Mdm4	0	0	0	0	0	1	0	0	0	0	0	0	1	0	1	0
Men1	0	0	0	0	0	1	0	0	0	0	0	0	1	0	1	0
Mllt10	0	0	0	1	0	0	0	0	0	0	0	0	1	0	1	0
Mllt3	0	0	0	0	1	0	0	0	0	0	0	0	1	0	1	0
Mutyh	0	0	0	0	0	0	1	0	0	0	0	0	1	0	1	0
Myc	0	0	0	0	0	0	1	0	0	0	0	0	1	0	1	0
Mycn	0	0	0	0	0	0	1	0	0	0	0	0	1	0	1	0
Myh11	0	0	0	0	1	0	0	0	0	0	0	0	1	0	1	0
Nckipsd	0	0	0	0	1	0	0	0	0	0	0	0	1	0	1	0
Ncoa1	0	0	0	1	0	0	0	0	0	0	0	0	1	0	1	0
Ndrg1	0	0	0	1	0	0	0	0	0	0	0	0	1	0	1	0
Nf2	0	0	0	0	0	0	1	0	0	0	0	0	1	0	1	0
Nthl1	0	0	0	0	0	1	0	0	0	0	0	0	1	0	1	0
Ntrk1	0	0	0	0	0	0	1	0	0	0	0	0	1	0	1	0
Nup214	0	0	0	0	0	0	1	0	0	0	0	0	1	0	1	0
Patz1	0	0	0	1	0	0	0	0	0	0	0	0	1	0	1	0
Pbx1	0	0	0	0	0	1	0	0	0	0	0	0	1	0	1	0
Pcbp1	0	0	0	0	0	1	0	0	0	0	0	0	1	0	1	0
Pdcd1lg2	0	0	0	0	1	0	0	0	0	0	0	0	1	0	1	0
Pdgfra	0	0	0	0	1	0	0	0	0	0	0	0	1	0	1	0
Per1	0	0	0	0	0	1	0	0	0	0	0	0	1	0	1	0
Phf6	0	0	0	1	0	0	0	0	0	0	0	0	1	0	1	0
Picalm	0	0	0	1	0	0	0	0	0	0	0	0	1	0	1	0
Pik3cb	0	0	0	0	0	1	0	0	0	0	0	0	1	0	1	0
Plag1	0	0	0	0	0	0	1	0	0	0	0	0	1	0	1	0
Ppp2r1a	0	0	0	1	0	0	0	0	0	0	0	0	1	0	1	0
Ppp6c	0	0	0	0	0	0	1	0	0	0	0	0	1	0	1	0
Prf1	0	0	0	0	1	0	0	0	0	0	0	0	1	0	1	0
Prkcb	0	0	0	0	0	0	1	0	0	0	0	0	1	0	1	0
Ptpn11	0	0	0	0	1	0	0	0	0	0	0	0	1	0	1	0
Ptpn6	0	0	0	0	0	0	1	0	0	0	0	0	1	0	1	0
Ralgds	0	0	0	0	0	0	1	0	0	0	0	0	1	0	1	0
Rb1	0	0	0	1	0	0	0	0	0	0	0	0	1	0	1	0
Rbm10	0	0	0	0	1	0	0	0	0	0	0	0	1	0	1	0
Rgs7	0	0	0	0	0	1	0	0	0	0	0	0	1	0	1	0
Rhoh	0	0	0	1	0	0	0	0	0	0	0	0	1	0	1	0
Rpn1	0	0	0	0	1	0	0	0	0	0	0	0	1	0	1	0
Rspo3	0	0	0	0	0	0	1	0	0	0	0	0	1	0	1	0
Runx1t1	0	0	0	1	0	0	0	0	0	0	0	0	1	0	1	0
Sdhd	0	0	0	0	0	0	1	0	0	0	0	0	1	0	1	0
Setd2	0	0	0	0	0	1	0	0	0	0	0	0	1	0	1	0
Sfrp4	0	0	0	1	0	0	0	0	0	0	0	0	1	0	1	0
Sh2b3	0	0	0	1	0	0	0	0	0	0	0	0	1	0	1	0
Shtn1	0	0	0	1	0	0	0	0	0	0	0	0	1	0	1	0
Slc45a3	0	0	0	0	0	1	0	0	0	0	0	0	1	0	1	0
Smad4	0	0	0	0	0	1	0	0	0	0	0	0	1	0	1	0
Smarcd1	0	0	0	0	1	0	0	0	0	0	0	0	1	0	1	0
Sox2	0	0	0	1	0	0	0	0	0	0	0	0	1	0	1	0
Ss18l1	0	0	0	0	1	0	0	0	0	0	0	0	1	0	1	0
Ssxb10	0	0	0	1	0	0	0	0	0	0	0	0	1	0	1	0
Stil	0	0	0	0	1	0	0	0	0	0	0	0	1	0	1	0
Strn	0	0	0	0	0	1	0	0	0	0	0	0	1	0	1	0
Tbx3	0	0	0	0	1	0	0	0	0	0	0	0	1	0	1	0
Tcl1	0	0	0	0	0	1	0	0	0	0	0	0	1	0	1	0
Tdpoz8	0	0	0	0	0	0	1	0	0	0	0	0	1	0	1	0
Tent5c	0	0	0	1	0	0	0	0	0	0	0	0	1	0	1	0
Tgfbr2	0	0	0	0	1	0	0	0	0	0	0	0	1	0	1	0
Tmprss2	0	0	0	1	0	0	0	0	0	0	0	0	1	0	1	0
Top1	0	0	0	0	0	0	1	0	0	0	0	0	1	0	1	0
Trim33	0	0	0	0	1	0	0	0	0	0	0	0	1	0	1	0
Tshr	0	0	0	0	0	0	1	0	0	0	0	0	1	0	1	0
Zcchc8	0	0	0	0	0	1	0	0	0	0	0	0	1	0	1	0
Zfp521	0	0	0	0	0	1	0	0	0	0	0	0	1	0	1	0
Zmym2	0	0	0	1	0	0	0	0	0	0	0	0	1	0	1	0
Sbds	0	0	0	0	0	0	0	0	0	0	0	1	1	0	0	0
Tcf12	0	0	0	0	0	0	0	0	0	0	0	1	1	0	0	0
