## Supplementary Table 2A for "Immune Checkpoint Blockade Delays Cancer and Extends Survival in Murine DNA Polymerase Mutator Syndromes"

### Sheet: Pold1_D400A_TSG_mapped_
convert_mm	Pold1-3232-TL.with.Pold1-3232-N.somatic.filtered.ann.vcf	Pold1-3266-tail-tumor.with.26Pold1-3266LIVER-RESUB.somatic.filtered.vcf	Pold1-3630-TL.with.Pold1-3630-N.somatic.filtered.ann.vcf	Pold1-3636-TL.with.Pold1-3636-N.somatic.filtered.ann.vcf	Pold1-3689-TL.with.Pold1-3689-N.somatic.filtered.ann.vcf	Pold1-4206-tail-tumor.with.30Pold1-4206LIVER-RESUB.somatic.filtered.vcf	Pold1-5608-Interstinal-tumor.with.Pold1-5608-tail-N.somatic.filtered.vcf	Pold1-6793-tail-tumor.with.pold1-6793-lung-normal.somatic.filtered.vcf	Pold1-9147-TL.with.Pold1-9147-N.somatic.filtered.ann.vcf	Count	Hugo.Symbol	Entrez.Gene.ID	GRCh37.Isoform	GRCh37.RefSeq	GRCh38.Isoform	GRCh38.RefSeq	Is.Oncogene	Is.Tumor.Suppressor.Gene	X..of.occurrence.within.resources..Column.J.P.	OncoKB.Annotated	MSK.IMPACT	MSK.HEME	FOUNDATION.ONE	FOUNDATION.ONE.HEME	Vogelstein	COSMIC.CGC..v99.	Gene.Aliases
Notch1	0	0	1	0	0	0	0	1	0	2	NOTCH1	4851	ENST00000277541	NM_017617.3	ENST00000651671	NM_017617.5	Yes	Yes	7	Yes	Yes	Yes	Yes	Yes	Yes	Yes	TAN1
Pten	0	0	1	0	0	0	0	0	1	2	PTEN	5728	ENST00000371953	NM_000314.4	ENST00000371953	NM_000314.4	No	Yes	7	Yes	Yes	Yes	Yes	Yes	Yes	Yes	BZS, MHAM, MMAC1, PTEN1
Pum1	0	0	0	0	1	0	0	1	0	2	PUM1	9698	ENST00000257075	NM_014676	ENST00000257075	NM_014676	No	No	1	Yes	No	No	No	No	No	No	KIAA0099, PUMH1
Arhgef28	0	0	0	0	0	0	0	1	0	1	ARHGEF28	64283	ENST00000426542	NM_001177693.1	ENST00000426542	NM_001177693.1	Yes	No	2	Yes	No	Yes	No	No	No	No	RGNEF, RIP2, p190RhoGEF
Cntrl	0	0	0	0	0	0	0	0	1	1	CNTRL	11064	ENST00000238341	NM_007018	ENST00000373855	NM_007018.6	No	No	3	Yes	No	No	No	Yes	No	Yes	CEP1, CEP110
Fgfr4	0	0	0	0	0	0	0	1	0	1	FGFR4	2264	ENST00000292408	NM_213647.1	ENST00000292408	NM_213647.1	Yes	No	6	Yes	Yes	Yes	Yes	Yes	No	Yes	CD334, JTK2
Gata6	0	0	0	0	0	0	0	1	0	1	GATA6	2627	ENST00000269216	NM_005257	ENST00000269216	NM_005257	Yes	No	2	Yes	No	No	Yes	No	No	No
Kdr	0	0	0	0	0	0	0	1	0	1	KDR	3791	ENST00000263923	NM_002253.2	ENST00000263923	NM_002253.2	Yes	No	6	Yes	Yes	Yes	Yes	Yes	No	Yes	CD309, FLK1, VEGFR, VEGFR2
Kit	0	0	0	0	0	0	0	1	0	1	KIT	3815	ENST00000288135	NM_000222.2	ENST00000288135	NM_000222.2	Yes	No	7	Yes	Yes	Yes	Yes	Yes	Yes	Yes	C-Kit, CD117, PBT, SCFR
Ncor2	0	0	0	0	0	0	0	1	0	1	NCOR2	9612	ENST00000405201	NM_006312.6	ENST00000405201	NM_006312.6	No	No	4	Yes	No	Yes	No	Yes	No	Yes	CTG26, SMRT, SMRTE, TNRC14, TRAC-1
Nfkb2	0	0	0	0	0	0	0	1	0	1	NFKB2	4791					No	No	2	No	No	No	No	Yes	No	Yes	LYT-10, NF-kB2, p49/p100
Phf1	0	0	0	0	0	0	0	1	0	1	PHF1	5252					No	No	1	No	No	No	No	Yes	No	No	MTF2L2, PCL1, TDRD19C
Pms2	0	0	0	0	0	0	0	1	0	1	PMS2	5395	ENST00000265849	NM_000535.5	ENST00000265849	NM_000535.5	No	Yes	5	Yes	Yes	Yes	Yes	No	No	Yes	HNPCC4, H_DJ0042M02.9, MLH4, PMSL2
Prkn	0	0	0	0	0	0	0	0	1	1	PRKN	5071	ENST00000366898	NM_004562.2	ENST00000366898	NM_004562.2	No	Yes	4	Yes	Yes	Yes	Yes	No	No	No	AR-JP, PARK2, PDJ, parkin
Ptch1	0	0	0	0	0	0	0	1	0	1	PTCH1	5727	ENST00000331920	NM_000264.3	ENST00000331920	NM_000264.3	No	Yes	7	Yes	Yes	Yes	Yes	Yes	Yes	Yes	BCNS, NBCCS, PTCH
Rhoa	1	0	0	0	0	0	0	0	0	1	RHOA	387	ENST00000418115	NM_001664.2	ENST00000418115	NM_001664.2	Yes	No	5	Yes	Yes	Yes	No	Yes	No	Yes	ARH12, ARHA, RHOH12, Rho12
Slx4	0	0	0	0	0	0	0	1	0	1	SLX4	84464	ENST00000294008	NM_032444.2	ENST00000294008	NM_032444.2	No	Yes	3	Yes	Yes	Yes	No	No	No	No	BTBD12, FANCP, KIAA1784, KIAA1987
Suz12	0	0	1	0	0	0	0	0	0	1	SUZ12	23512	ENST00000322652	NM_015355.2	ENST00000322652	NM_015355.2	No	Yes	5	Yes	Yes	Yes	No	Yes	No	Yes	CHET9, JJAZ1, KIAA0160
Upf1	0	0	0	0	0	0	0	1	0	1	UPF1	5976	ENST00000262803	NM_002911.3	ENST00000262803	NM_002911.3	No	No	3	Yes	Yes	Yes	No	No	No	No	HUPF1, KIAA0221, NORF1, RENT1, pNORF1, smg-2
