## Supplementary Table 3A for "Immune Checkpoint Blockade Delays Cancer and Extends Survival in Murine DNA Polymerase Mutator Syndromes"

### Sheet: Supplementary_Table3A_recurrent
convert_mm	1728SN-Intestinal-tumor.with.1728SN-Normal-tail.somatic.filtered.ann.vcf	1728SN-Pan-tumor.with.1728SN-Normal-tail.somatic.filtered.ann.vcf	1732-Intestinal-tumor.with.1732-Normal-tail.somatic.filtered.ann.vcf	1745-splenic-lymphoma.with.1745-normal-tail.somatic.filtered.ann.vcf	3516-splenic-lymphoma.with.3516-normal-tail.somatic.filtered.ann.vcf	3516-thymic-lymphoma.with.3516-normal-tail.somatic.filtered.ann.vcf	3517-splenic-lymphoma.with.3517-normal-tail.somatic.filtered.ann.vcf	45POLE2580-RESUB.with.46POLE2380LIVER-RESUB.somatic.filtered.vcf	9522-Lymphoma.with.9522-Normal-tail.somatic.filtered.ann.vcf	Pole-2386-intestinal-tumor.with.Pole-2386-tail-normal.somatic.filtered.vcf	Pole-4172-Lymphoma.with.Pole-4172-tail-normal.somatic.filtered.vcf	Pole-4568-Intestinal-tumor.with.Pole-4568-liver-normal.somatic.filtered.vcf	Pole-4568-Lymphoma.with.pole-4568-tail-normal.somatic.filtered.vcf	Pole-LV-LV-5755-intestinal-Tumor-2.filtered.ann.vcf	Pole-LV-pos-3088-intestinal-Tumor.filtered.ann.vcf	Pole-LV-pos-5761-intestinal-T.filtered.ann.vcf	Pole-LV-pos-5761-intestinal.filtered.ann.vcf	Pole-LV-pos-NE-intestinal-Tumor.filtered.ann.vcf	Count	Hugo.Symbol	Entrez.Gene.ID	GRCh37.Isoform	GRCh37.RefSeq	GRCh38.Isoform	GRCh38.RefSeq	Is.Oncogene	Is.Tumor.Suppressor.Gene	X..of.occurrence.within.resources..Column.J.P.	OncoKB.Annotated	MSK.IMPACT	MSK.HEME	FOUNDATION.ONE	FOUNDATION.ONE.HEME	Vogelstein	COSMIC.CGC..v99.	Gene.Aliases
Fas	1	1	0	0	0	0	0	0	0	1	0	0	0	1	0	1	0	0	5	FAS	355	ENST00000355740	NM_000043.4	ENST00000652046	NM_000043.6	No	Yes	5	Yes	No	Yes	Yes	Yes	No	Yes	APO-1, APT1, CD95, FAS1, TNFRSF6
Pten	0	0	0	0	0	0	0	0	0	0	0	0	0	1	0	1	1	0	3	PTEN	5728	ENST00000371953	NM_000314.4	ENST00000371953	NM_000314.4	No	Yes	7	Yes	Yes	Yes	Yes	Yes	Yes	Yes	BZS, MHAM, MMAC1, PTEN1
Ctnna1	1	1	0	0	0	0	0	0	0	0	0	0	0	0	0	0	0	0	2	CTNNA1	1495	ENST00000302763	NM_001903	ENST00000302763	NM_001903	No	Yes	3	Yes	No	No	Yes	Yes	No	No	CAP102
Cyld	0	0	0	0	0	0	0	0	0	1	0	1	0	0	0	0	0	0	2	CYLD	1540	ENST00000398568	NM_001042355.1	ENST00000398568	NM_001042355.1	No	Yes	5	Yes	Yes	Yes	No	No	Yes	Yes	CYLD1, KIAA0849, USPL2
Malt1	1	1	0	0	0	0	0	0	0	0	0	0	0	0	0	0	0	0	2	MALT1	10892	ENST00000348428	NM_006785.3	ENST00000649217	NM_006785.3	No	No	5	Yes	Yes	Yes	No	Yes	No	Yes	MLT, PCASP1
Mib1	1	0	0	1	0	0	0	0	0	0	0	0	0	0	0	0	0	0	2	MIB1	57534					No	No	1	No	No	No	No	Yes	No	No	DIP-1, KIAA1323, MIB, ZZANK2, ZZZ6
Pak3	1	1	0	0	0	0	0	0	0	0	0	0	0	0	0	0	0	0	2	PAK3	5063					No	No	1	No	No	No	No	Yes	No	No	MRX30, MRX47, bPAK, hPAK3
Smarca2	0	0	0	0	0	0	0	0	0	0	0	0	0	1	0	0	1	0	2	SMARCA2	6595	ENST00000349721	NM_001289396.1	ENST00000349721	NM_001289396.1	No	Yes	2	Yes	Yes	No	No	No	No	No	BAF190, BRM, SNF2, SNF2L2, SNF2LA, SWI2, Sth1p, hBRM, hSNF2a
Vav1	1	0	0	0	0	0	0	1	0	0	0	0	0	0	0	0	0	0	2	VAV1	7409	ENST00000602142	NM_005428.3	ENST00000602142	NM_005428.3	Yes	No	2	Yes	No	Yes	No	No	No	No	VAV
Was	1	1	0	0	0	0	0	0	0	0	0	0	0	0	0	0	0	0	2	WAS	7454					No	No	1	No	No	No	No	No	No	Yes	IMD2, THC, WASP, WASPA
Actg1	0	0	0	0	0	0	0	0	0	0	1	0	0	0	0	0	0	0	1	ACTG1	71	ENST00000331925	NM_001199954.1	ENST00000573283	NM_001199954.1	No	Yes	2	Yes	No	Yes	No	No	No	No	ACTG, DFNA20, DFNA26
Aff1	0	0	0	0	0	0	0	0	0	0	0	1	0	0	0	0	0	0	1	AFF1	4299					No	No	2	No	No	No	No	Yes	No	Yes	AF-4, AF4, MLLT2, PBM1
Aff3	0	0	0	0	0	0	0	0	0	0	0	1	0	0	0	0	0	0	1	AFF3	3899					No	No	1	No	No	No	No	No	No	Yes	LAF4, MLLT2-like
Alk	0	0	0	0	0	0	0	0	0	0	1	0	0	0	0	0	0	0	1	ALK	238	ENST00000389048	NM_004304.4	ENST00000389048	NM_004304.4	Yes	No	7	Yes	Yes	Yes	Yes	Yes	Yes	Yes	CD246
Ar	0	1	0	0	0	0	0	0	0	0	0	0	0	0	0	0	0	0	1	AR	367	ENST00000374690	NM_000044.3	ENST00000374690	NM_000044.3	Yes	No	7	Yes	Yes	Yes	Yes	Yes	Yes	Yes	AIS, DHTR, HUMARA, NR3C4, SBMA, SMAX1
Bcl6	0	0	0	0	0	0	0	0	0	0	0	1	0	0	0	0	0	0	1	BCL6	604	ENST00000232014	NM_001706.4	ENST00000232014	NM_001706.4	Yes	No	6	Yes	Yes	Yes	Yes	Yes	No	Yes	BCL5, BCL6A, LAZ3, ZBTB27, ZNF51
Bcr	1	0	0	0	0	0	0	0	0	0	0	0	0	0	0	0	0	0	1	BCR	613	ENST00000305877	NM_004327.3	ENST00000305877	NM_004327.3	Yes	No	5	Yes	No	Yes	Yes	Yes	No	Yes	ALL, BCR1, CML, D22S11, D22S662, PHL
Brca2	0	0	0	0	0	0	0	0	0	0	0	1	0	0	0	0	0	0	1	BRCA2	675	ENST00000380152	NM_000059.3	ENST00000380152	NM_000059.3	No	Yes	7	Yes	Yes	Yes	Yes	Yes	Yes	Yes	FAD1, FANCD1, XRCC11
Cdc42	0	0	0	0	0	0	0	0	0	0	0	0	0	1	0	0	0	0	1	CDC42	998	ENST00000344548	NM_001791.3	ENST00000344548	NM_001791.3	Yes	No	3	Yes	Yes	Yes	No	No	No	No	CDC42Hs, G25K
Chd4	0	0	0	0	0	0	0	0	0	0	0	1	0	0	0	0	0	0	1	CHD4	1108	ENST00000357008	NM_001273	ENST00000544040	NM_001273	Yes	No	2	Yes	No	No	No	No	No	Yes	Mi-2b, Mi2-BETA
Ddr1	0	0	0	0	0	0	0	0	0	0	0	0	0	0	0	1	0	0	1	DDR1	780					No	No	1	No	No	No	Yes	No	No	No	CAK, CD167, EDDR1, NEP, NTRK4, PTK3A, RTK6
Ddx4	1	0	0	0	0	0	0	0	0	0	0	0	0	0	0	0	0	0	1	DDX4	54514	ENST00000505374	NM_024415.2	ENST00000505374	NM_024415.2	Yes	No	1	Yes	No	No	No	No	No	No	VASA
Dkk4	0	0	0	1	0	0	0	0	0	0	0	0	0	0	0	0	0	0	1	DKK4	27121	ENST00000220812	NM_014420.2	ENST00000220812	NM_014420.2	No	No	1	Yes	No	No	No	No	No	No
Emsy	0	0	0	1	0	0	0	0	0	0	0	0	0	0	0	0	0	0	1	EMSY	56946	ENST00000334736	NM_020193	ENST00000334736	NM_020193	Yes	No	3	Yes	No	No	Yes	Yes	No	No	C11orf30
Ep300	0	0	0	0	0	0	0	0	1	0	0	0	0	0	0	0	0	0	1	EP300	2033	ENST00000263253	NM_001429.3	ENST00000263253	NM_001429.3	No	Yes	7	Yes	Yes	Yes	Yes	Yes	Yes	Yes	KAT3B, p300
Ep400	0	0	0	1	0	0	0	0	0	0	0	0	0	0	0	0	0	0	1	EP400	57634	ENST00000389561	NM_015409.3	ENST00000389561	NM_015409.3	No	Yes	2	Yes	No	Yes	No	No	No	No	CAGH32, DKFZP434I225, KIAA1498, KIAA1818, P400, TNRC12
Epcam	0	0	0	1	0	0	0	0	0	0	0	0	0	0	0	0	0	0	1	EPCAM	4072	ENST00000263735	NM_002354.2	ENST00000263735	NM_002354.2	No	Yes	3	Yes	Yes	Yes	No	No	No	No	17-1A, 323/A3, CD326, CO-17A, EGP-2, EGP34, EGP40, Ep-CAM, GA733-2, HEA125, KS1/4, KSA, Ly74, M4S1, MH99, MIC18, MK-1, MOC31, TACST-1, TACSTD1, TROP1
Ephb1	0	0	0	0	0	0	0	0	0	0	0	1	0	0	0	0	0	0	1	EPHB1	2047	ENST00000398015	NM_004441.4	ENST00000398015	NM_004441.4	Yes	Yes	5	Yes	Yes	Yes	Yes	Yes	No	No	EPHT2, Hek6
Erbb2	0	0	0	0	0	0	0	0	0	0	0	0	0	0	1	0	0	0	1	ERBB2	2064	ENST00000269571	NM_004448.2	ENST00000269571	NM_004448.2	Yes	No	7	Yes	Yes	Yes	Yes	Yes	Yes	Yes	CD340, HER-2, HER2, NGL
Ercc3	1	0	0	0	0	0	0	0	0	0	0	0	0	0	0	0	0	0	1	ERCC3	2071	ENST00000285398	NM_000122.1	ENST00000285398	NM_000122.1	No	Yes	4	Yes	Yes	Yes	No	No	No	Yes	RAD25, XPB
Fancc	0	0	0	0	0	0	0	0	0	0	0	0	0	0	0	1	0	0	1	FANCC	2176	ENST00000289081	NM_000136.2	ENST00000289081	NM_000136.2	No	Yes	6	Yes	Yes	Yes	Yes	Yes	No	Yes	FA3, FAC, FACC
Fat4	0	0	0	0	0	0	0	0	0	0	0	1	0	0	0	0	0	0	1	FAT4	79633					No	No	1	No	No	No	No	No	No	Yes	CDHF14, CDHR11, FAT-J
Flcn	0	0	0	1	0	0	0	0	0	0	0	0	0	0	0	0	0	0	1	FLCN	201163	ENST00000285071	NM_144997.5	ENST00000285071	NM_144997.5	No	Yes	6	Yes	Yes	Yes	Yes	Yes	No	Yes	BHD, DENND8B, MGC17998, MGC23445
Foxn4	0	0	0	0	0	0	0	0	0	0	0	0	0	1	0	0	0	0	1	FOXN4	121643	ENST00000299162	NM_213596	ENST00000299162	NM_213596	Yes	No	1	Yes	No	No	No	No	No	No
Gata4	0	0	0	0	0	0	0	0	0	0	0	0	0	0	1	0	0	0	1	GATA4	2626	ENST00000335135	NM_002052	ENST00000335135	NM_002052	No	Yes	2	Yes	No	No	Yes	No	No	No
Gna13	0	0	0	0	0	0	0	0	0	0	0	0	0	0	0	1	0	0	1	GNA13	10672	ENST00000439174	NM_006572.5	ENST00000439174	NM_006572.5	Yes	Yes	4	Yes	No	Yes	Yes	Yes	No	No	G13, MGC46138
Hgf	0	0	0	0	0	0	0	0	0	0	0	1	0	0	0	0	0	0	1	HGF	3082	ENST00000222390	NM_000601.4	ENST00000222390	NM_000601.4	Yes	No	6	Yes	Yes	Yes	Yes	Yes	No	Yes	DFNB39, F-TCF, HGFB, HPTA
Idh1	0	0	0	0	0	0	0	0	0	0	0	1	0	0	0	0	0	0	1	IDH1	3417	ENST00000345146	NM_005896.2	ENST00000345146	NM_005896.2	Yes	No	7	Yes	Yes	Yes	Yes	Yes	Yes	Yes
Ikzf1	0	0	0	0	0	0	0	0	0	0	0	1	0	0	0	0	0	0	1	IKZF1	10320	ENST00000331340	NM_006060.4	ENST00000331340	NM_006060.6	No	No	6	Yes	Yes	Yes	Yes	Yes	No	Yes	Hs.54452, IKAROS, LyF-1, PPP1R92, ZNFN1A1, hIk-1
Insr	0	0	0	0	0	0	0	0	0	0	0	1	0	0	0	0	0	0	1	INSR	3643	ENST00000302850	NM_000208.2	ENST00000302850	NM_000208.2	Yes	No	3	Yes	Yes	Yes	No	No	No	No	CD220
Jak2	0	0	0	0	0	0	0	0	0	0	0	0	0	0	0	1	0	0	1	JAK2	3717	ENST00000381652	NM_004972.3	ENST00000381652	NM_004972.3	Yes	No	7	Yes	Yes	Yes	Yes	Yes	Yes	Yes	JTK10
Klf4	1	0	0	0	0	0	0	0	0	0	0	0	0	0	0	0	0	0	1	KLF4	9314	ENST00000374672	NM_004235.4	ENST00000374672	NM_004235.4	Yes	Yes	5	Yes	Yes	Yes	No	No	Yes	Yes	EZF, GKLF
Lrp5	0	0	0	1	0	0	0	0	0	0	0	0	0	0	0	0	0	0	1	LRP5	4041	ENST00000294304	NM_001291902.1	ENST00000294304	NM_001291902.1	Yes	Yes	1	Yes	No	No	No	No	No	No	BMND1, EVR1, EVR4, LR3, LRP7, OPPG, OPS, OPTA1, VBCH2
Mal2	1	0	0	0	0	0	0	0	0	0	0	0	0	0	0	0	0	0	1	MAL2	114569	ENST00000276681	NM_052886.2	ENST00000614891	NM_052886.3	No	Yes	1	Yes	No	No	No	No	No	No
Med12	0	0	0	0	0	0	0	0	1	0	0	0	0	0	0	0	0	0	1	MED12	9968	ENST00000374080	NM_005120.2	ENST00000374080	NM_005120.2	Yes	Yes	7	Yes	Yes	Yes	Yes	Yes	Yes	Yes	ARC240, CAGH45, FGS1, HOPA, KIAA0192, Kto, OKS, TNRC11, TRAP230
Mga	0	0	0	0	0	0	0	0	0	0	0	1	0	0	0	0	0	0	1	MGA	23269	ENST00000219905	NM_001164273.1	ENST00000219905	NM_001164273.1	No	Yes	3	Yes	Yes	Yes	No	No	No	No	FLJ12634, KIAA0518, MAD5, MXD5
Mki67	0	0	0	0	0	0	0	0	0	0	0	1	0	0	0	0	0	0	1	MKI67	4288	ENST00000368654	NM_002417	ENST00000368654	NM_002417	Yes	No	2	Yes	No	No	No	Yes	No	No	MIB-1, PPP1R105
Msi2	0	1	0	0	0	0	0	0	0	0	0	0	0	0	0	0	0	0	1	MSI2	124540	ENST00000284073	NM_138962.2	ENST00000284073	NM_138962.2	Yes	No	5	Yes	Yes	Yes	No	Yes	No	Yes
Mtor	0	0	0	0	0	0	0	0	0	0	0	1	0	0	0	0	0	0	1	MTOR	2475	ENST00000361445	NM_004958.3	ENST00000361445	NM_004958.3	Yes	No	6	Yes	Yes	Yes	Yes	Yes	No	Yes	FLJ44809, FRAP, FRAP1, FRAP2, RAFT1, RAPT1
Naca	0	0	0	0	0	0	0	0	0	0	0	1	0	0	0	0	0	0	1	NACA	4666					No	No	1	No	No	No	No	Yes	No	No	NACA1
Nf1	0	0	0	0	0	0	0	0	0	0	0	0	0	0	0	1	0	0	1	NF1	4763	ENST00000356175	NM_000267.3	ENST00000356175	NM_000267.3	No	Yes	7	Yes	Yes	Yes	Yes	Yes	Yes	Yes
Nfkbie	0	0	0	0	0	0	0	0	0	0	0	0	0	0	0	1	0	0	1	NFKBIE	4794					No	No	1	No	No	No	No	No	No	Yes	IKBE
Nsd3	0	0	0	0	0	0	0	0	0	0	0	1	0	0	0	0	0	0	1	NSD3	54904	ENST00000317025	NM_023034.1	ENST00000317025	NM_023034.1	No	No	6	Yes	Yes	Yes	Yes	Yes	No	Yes	FLJ20353, KMT3F, WHISTLE, WHSC1L1
Ntrk2	0	0	0	0	0	0	0	0	0	0	0	1	0	0	0	0	0	0	1	NTRK2	4915	ENST00000277120	NM_006180.3	ENST00000277120	NM_006180.3	Yes	No	6	Yes	Yes	Yes	Yes	Yes	No	Yes	TRKB
Phf6	0	0	0	0	0	0	1	0	0	0	0	0	0	0	0	0	0	0	1	PHF6	84295	ENST00000332070	NM_001015877.1	ENST00000332070	NM_001015877.1	No	Yes	6	Yes	Yes	Yes	No	Yes	Yes	Yes	BFLS, BORJ, CENP-31, KIAA1823, MGC14797
Plk2	0	0	0	0	0	0	0	0	0	0	0	0	0	0	1	0	0	0	1	PLK2	10769	ENST00000274289	NM_006622.3	ENST00000274289	NM_006622.3	No	No	3	Yes	Yes	Yes	No	No	No	No	SNK
Polq	0	1	0	0	0	0	0	0	0	0	0	0	0	0	0	0	0	0	1	POLQ	10721					No	No	1	No	No	No	No	No	No	Yes
Prkci	0	0	0	0	0	0	0	0	0	0	0	0	0	0	1	0	0	0	1	PRKCI	5584	ENST00000295797	NM_002740.5	ENST00000295797	NM_002740.5	Yes	No	4	Yes	Yes	Yes	Yes	No	No	No	DXS1179E, PKCI
Rad51	0	0	0	0	0	0	0	0	0	0	0	0	0	0	1	0	0	0	1	RAD51	5888	ENST00000267868	NM_002875.4	ENST00000267868	NM_002875.4	No	Yes	5	Yes	Yes	Yes	Yes	Yes	No	No	BRCC5, FANCR, HsRad51, HsT16930, RAD51A, RECA
Ranbp2	0	0	0	0	0	0	0	0	0	0	0	0	0	0	1	0	0	0	1	RANBP2	5903	ENST00000283195	NM_006267	ENST00000283195	NM_006267	Yes	No	2	Yes	No	No	No	No	No	Yes	ADANE, ANE1, NUP358
Robo1	0	0	0	0	0	0	0	0	0	0	0	0	0	0	1	0	0	0	1	ROBO1	6091	ENST00000464233	NM_002941.3	ENST00000464233	NM_002941.3	No	Yes	2	Yes	No	Yes	No	No	No	No	DUTT1, FLJ21882, SAX3
Slit2	0	0	0	0	0	0	0	0	0	0	0	1	0	0	0	0	0	0	1	SLIT2	9353	ENST00000504154	NM_004787	ENST00000504154	NM_004787	No	No	1	Yes	No	No	No	No	No	No	SLIL3, Slit-2
Smad4	0	0	0	0	0	0	0	0	0	0	0	0	0	0	1	0	0	0	1	SMAD4	4089	ENST00000342988	NM_005359.5	ENST00000342988	NM_005359.5	No	Yes	7	Yes	Yes	Yes	Yes	Yes	Yes	Yes	DPC4, MADH4
Smyd3	0	0	0	0	0	0	0	0	0	0	0	0	0	0	1	0	0	0	1	SMYD3	64754	ENST00000388985	NM_001167740.1	ENST00000490107	NM_001167740.1	Yes	No	3	Yes	Yes	Yes	No	No	No	No	KMT3E, ZMYND1, ZNFN3A1
Snx29	0	0	0	0	0	0	0	0	0	0	0	1	0	0	0	0	0	0	1	SNX29	92017					No	No	1	No	No	No	No	Yes	No	No	FLJ12363, RUNDC2A
Stag2	1	0	0	0	0	0	0	0	0	0	0	0	0	0	0	0	0	0	1	STAG2	10735	ENST00000218089	NM_001042749.1	ENST00000218089	NM_001042749.1	No	Yes	7	Yes	Yes	Yes	Yes	Yes	Yes	Yes	SA-2, SA2, SCC3B
Tec	0	0	0	0	0	0	0	0	0	0	0	0	0	0	1	0	0	0	1	TEC	7006					No	No	1	No	No	No	No	Yes	No	No	PSCTK4
Tle4	0	0	0	0	0	0	0	0	0	0	0	0	0	1	0	0	0	0	1	TLE4	7091	ENST00000376552	NM_007005.4	ENST00000376552	NM_007005.4	No	No	1	Yes	No	No	No	No	No	No	E(spl), GRG4
Tnfrsf14	0	0	0	0	0	0	0	0	0	0	0	0	0	1	0	0	0	0	1	TNFRSF14	8764	ENST00000355716	NM_003820.2	ENST00000355716	NM_003820.2	No	Yes	6	Yes	Yes	Yes	Yes	Yes	No	Yes	ATAR, CD270, HVEA, HVEM, LIGHTR
Tyro3	0	0	0	0	0	0	0	0	0	0	0	0	0	0	1	0	0	0	1	TYRO3	7301					No	No	1	No	No	No	Yes	No	No	No	Brt, Dtk, Etk-2, RSE, Rek, Sky, Tif
Wrn	0	0	0	0	0	0	0	0	1	0	0	0	0	0	0	0	0	0	1	WRN	7486					No	No	1	No	No	No	No	No	No	Yes	RECQ3, RECQL2
Wt1	0	0	0	0	0	0	0	0	0	0	0	1	0	0	0	0	0	0	1	WT1	7490	ENST00000332351	NM_024426.4	ENST00000452863	NM_024426.4	Yes	Yes	7	Yes	Yes	Yes	Yes	Yes	Yes	Yes	AWT1, GUD, NPHS4, WAGR, WIT-2
Zfhx3	0	0	0	0	0	0	0	0	0	0	0	1	0	0	0	0	0	0	1	ZFHX3	463	ENST00000268489	NM_006885.3	ENST00000268489	NM_006885.3	No	Yes	4	Yes	Yes	Yes	No	No	No	Yes	ATBF1, C16orf47, FLJ26184, ZNF927
