## Supplementary Table 4 for "Immune Checkpoint Blockade Delays Cancer and Extends Survival in Murine DNA Polymerase Mutator Syndromes"

### Sheet: Supplementary_Table4_recurrent_
	convert_mm	Pold13742-antipd1-spleniclymphoma.with.Pold13742-antipd1-tail.somatic.filtered.ann.vcf.csv	Pold1628-antiPD1-intestinaltumor.with.Pold1628-antipd1-tail.somatic.filtered.ann.vcf.csv	Pold1628-antipd1-thymiclymphoma.with.Pold1628-antipd1-tail.somatic.filtered.ann.vcf.csv	Pold18938-antipd1-tailtumor.with.Pold18938-antipd1-tail.somatic.filtered.ann.vcf.csv	Pold18939-antipd1-tailtumor.with.Pold18938-antipd1-tail.somatic.filtered.ann.vcf.csv	Pold18941-antipd1-hsarcoma.with.Pold18941-antipd1-livernormal.somatic.filtered.ann.vcf.csv	rec
109	Gnas	1	0	0	1	1	1	4
14	Apc	1	0	0	1	1	0	3
17	Arhgef10	1	0	0	1	1	0	3
54	Chd4	1	0	0	1	1	0	3
64	Csmd3	1	0	0	1	1	0	3
65	Ctnnb1	1	0	0	0	1	1	3
94	Fat3	1	0	0	1	1	0	3
95	Fat4	0	0	1	1	1	0	3
133	Kdm6a	0	0	1	1	1	0	3
161	Muc16	1	0	0	1	1	0	3
211	Ptprd	1	0	0	1	1	0	3
240	Tet2	1	0	0	1	1	0	3
247	Trip11	0	0	1	1	1	0	3
248	Trp53	1	0	0	0	1	1	3
7	Afdn	0	0	0	1	1	0	2
8	Aff1	0	0	0	1	1	0	2
21	Atic	0	0	0	1	1	0	2
22	Atm	0	0	0	1	1	0	2
23	Atr	0	0	0	1	1	0	2
26	Baz1a	0	0	0	0	1	1	2
31	Bcor	1	0	0	1	0	0	2
32	Bcorl1	0	0	0	0	1	1	2
34	Blm	0	0	0	1	1	0	2
35	Brca1	0	1	0	0	1	0	2
36	Brca2	0	0	0	1	1	0	2
42	Cbfa2t3	0	0	0	1	1	0	2
45	Ccdc6	0	0	0	1	1	0	2
57	Clip1	0	0	0	1	1	0	2
58	Cltc	1	0	0	0	1	0	2
71	Dctn1	1	0	0	0	1	0	2
73	Ddx10	0	1	0	0	1	0	2
74	Dicer1	0	0	0	0	1	1	2
75	Dnmt3a	0	0	0	1	1	0	2
76	Ect2l	0	1	0	0	1	0	2
79	Eml4	0	0	0	1	0	1	2
89	Fam135b	0	0	0	1	1	0	2
92	Fancg	0	0	0	1	1	0	2
98	Fgfr1	0	0	0	1	1	0	2
113	Hif1a	1	0	0	1	0	0	2
118	Hras	0	0	0	0	1	1	2
121	Ikbkb	0	0	0	0	1	1	2
130	Kat7	0	0	0	1	1	0	2
132	Kdm5a	0	0	0	1	1	0	2
137	Kmt2c	0	0	0	1	1	0	2
139	Knl1	0	1	0	1	0	0	2
140	Ktn1	0	0	0	1	1	0	2
141	Larp4b	0	0	0	1	1	0	2
146	Lrp1b	0	0	0	1	1	0	2
160	Mtor	0	0	0	0	1	1	2
165	Nbea	0	0	0	1	1	0	2
166	Nbn	0	0	0	1	1	0	2
167	Ncoa1	0	0	0	1	1	0	2
171	Nf2	0	0	0	1	1	0	2
174	Notch1	0	0	0	1	1	0	2
176	Nsd1	0	0	0	1	1	0	2
182	Numa1	0	0	0	0	1	1	2
208	Pten	1	0	0	0	0	1	2
209	Ptprb	0	0	0	1	1	0	2
212	Ptprk	0	0	0	1	1	0	2
220	Rnf213	1	0	0	1	0	0	2
224	Setbp1	0	0	0	1	1	0	2
229	Snd1	0	0	0	1	1	0	2
243	Tnc	1	0	0	1	0	0	2
245	Tpr	0	0	0	1	1	0	2
253	Ubr5	1	0	0	0	1	0	2
257	Wrn	0	0	0	1	1	0	2
1	A1cf	0	0	0	0	1	0	1
2	Abl1	0	0	0	1	0	0	1
3	Abl2	0	0	0	0	1	0	1
4	Ackr3	0	0	0	0	1	0	1
5	Acvr1	0	0	0	1	0	0	1
6	Acvr2a	0	0	0	1	0	0	1
9	Aff3	0	0	0	0	1	0	1
10	Akap9	0	0	0	0	1	0	1
11	Aldh2	0	0	0	0	1	0	1
12	Alk	0	0	0	0	1	0	1
13	Ank1	0	0	0	0	1	0	1
15	Araf	0	0	0	0	1	0	1
16	Arhgap5	0	0	0	0	1	0	1
18	Arhgef10l	0	0	0	1	0	0	1
19	Arid2	0	0	0	1	0	0	1
20	Asxl2	0	0	0	0	1	0	1
24	Atrx	0	0	0	0	1	0	1
25	Bax	0	0	0	0	1	0	1
27	Bcl10	0	0	0	0	1	0	1
28	Bcl2l12	0	0	0	1	0	0	1
29	Bcl3	0	0	0	1	0	0	1
30	Bcl9l	0	0	0	0	1	0	1
33	Bcr	0	0	0	0	1	0	1
37	Brd4	0	0	1	0	0	0	1
38	Btk	0	0	0	0	1	0	1
39	Cacna1d	0	0	0	0	1	0	1
40	Card11	0	0	0	1	0	0	1
41	Casp3	0	0	0	1	0	0	1
43	Cblb	0	0	0	1	0	0	1
44	Cblc	0	0	0	1	0	0	1
46	Ccpg1os	0	0	0	1	0	0	1
47	Ccr7	0	0	0	0	1	0	1
48	Cd209a	0	0	0	1	0	0	1
49	Cd74	0	0	0	1	0	0	1
50	Cd79a	0	0	0	0	1	0	1
51	Cd79b	0	0	0	0	1	0	1
52	Cdh17	0	0	0	0	1	0	1
53	Chd2	0	0	0	0	1	0	1
55	Cic	0	0	0	0	1	0	1
56	Ciita	1	0	0	0	0	0	1
59	Cntrl	0	0	0	0	1	0	1
60	Creb3l1	0	0	0	1	0	0	1
61	Crebbp	0	0	0	0	1	0	1
62	Crnkl1	0	0	0	1	0	0	1
63	Csf1r	0	0	0	0	1	0	1
66	Ctnnd2	0	0	0	1	0	0	1
67	Cyld	0	0	0	0	1	0	1
68	D630045J12Rik	0	0	0	1	0	0	1
69	Daxx	0	0	0	1	0	0	1
70	Dcc	0	0	0	1	0	0	1
72	Ddb2	0	0	0	1	0	0	1
77	Eif4a2	0	0	0	0	1	0	1
78	Elf4	0	0	0	1	0	0	1
80	Ep300	0	0	0	1	0	0	1
81	Ercc4	0	0	0	1	0	0	1
82	Esr1	0	0	0	1	0	0	1
83	Etnk1	0	0	0	1	0	0	1
84	Etv1	0	0	0	0	1	0	1
85	Ewsr1	0	0	0	1	0	0	1
86	Ext2	0	0	0	0	1	0	1
87	Ezh2	1	0	0	0	0	0	1
88	Fam131b	0	0	0	0	1	0	1
90	Fanca	0	0	0	0	1	0	1
91	Fancc	1	0	0	0	0	0	1
93	Fat1	0	0	0	0	1	0	1
96	Fbxw7	0	0	0	1	0	0	1
97	Fes	0	0	0	0	1	0	1
99	Fgfr2	0	0	0	0	1	0	1
100	Fgfr3	0	0	0	0	1	0	1
101	Flcn	0	0	0	0	1	0	1
102	Foxa1	0	0	1	0	0	0	1
103	Foxo1	0	0	0	1	0	0	1
104	Foxo3	0	0	0	1	0	0	1
105	Foxp1	0	0	0	1	0	0	1
106	Gata1	0	0	0	1	0	0	1
107	Gata3	0	0	0	1	0	0	1
108	Gmps	0	0	0	1	0	0	1
110	Gpc5	0	0	0	0	1	0	1
111	Gphn	1	0	0	0	0	0	1
112	Grin2a	0	0	0	0	1	0	1
114	Hip1	0	0	1	0	0	0	1
115	Hlf	0	0	0	0	1	0	1
116	Hnf1a	0	0	0	0	1	0	1
117	Hoxa11	0	0	0	0	1	0	1
119	Idh1	0	0	0	0	1	0	1
120	Igf2bp2	0	0	0	0	0	1	1
122	Ikzf1	0	0	0	1	0	0	1
123	Irs4	0	0	0	1	0	0	1
124	Itgav	0	0	0	1	0	0	1
125	Itk	0	0	0	1	0	0	1
126	Jak1	0	0	0	1	0	0	1
127	Jak2	0	0	0	1	0	0	1
128	Jazf1	0	0	0	0	1	0	1
129	Kat6a	0	0	0	1	0	0	1
131	Kcnj5	0	0	0	1	0	0	1
134	Kit	0	0	0	1	0	0	1
135	Klf4	0	0	0	1	0	0	1
136	Kmt2a	0	0	0	0	1	0	1
138	Kmt2d	0	0	0	0	1	0	1
142	Lef1	0	0	0	0	1	0	1
143	Leprotl1	0	0	0	0	1	0	1
144	Lifr	0	0	0	0	1	0	1
145	Lmna	0	0	0	1	0	0	1
147	Lsm14a	0	0	0	1	0	0	1
148	Macc1	0	0	0	1	0	0	1
149	Maml2	0	0	0	1	0	0	1
150	Map3k13	0	0	0	0	1	0	1
151	Mitf	0	0	0	0	1	0	1
152	Mlh1	1	0	0	0	0	0	1
153	Mllt1	0	0	0	0	1	0	1
154	Mllt10	0	0	0	1	0	0	1
155	Mllt11	0	0	0	0	1	0	1
156	Mllt6	0	0	0	1	0	0	1
157	Mn1	0	0	0	0	0	1	1
158	Msh6	1	0	0	0	0	0	1
159	Msi2	0	0	0	0	1	0	1
162	Myh11	0	0	0	0	1	0	1
163	Myo5a	0	0	0	0	1	0	1
164	Naca	0	0	0	1	0	0	1
168	Ncoa2	0	0	0	1	0	0	1
169	Ncor2	0	0	0	1	0	0	1
170	Nf1	0	0	0	0	1	0	1
172	Nfkb2	0	0	0	0	1	0	1
173	Nkx2-1	0	0	0	0	1	0	1
175	Notch2	0	0	0	1	0	0	1
177	Nsd2	0	0	0	0	1	0	1
178	Nsd3	0	0	0	1	0	0	1
179	Nthl1	0	0	0	0	1	0	1
180	Ntrk1	0	0	0	1	0	0	1
181	Ntrk3	0	0	0	1	0	0	1
183	Nup214	0	0	0	0	1	0	1
184	Nutm1	0	0	0	1	0	0	1
185	Pafah1b2	0	0	0	0	0	1	1
186	Pbrm1	0	0	0	0	1	0	1
187	Pbx1	0	0	0	1	0	0	1
188	Pcbp1	0	0	0	1	0	0	1
189	Pcm1	0	0	0	0	1	0	1
190	Pde4dip	0	0	0	1	0	0	1
191	Pdgfra	0	0	0	1	0	0	1
192	Per1	0	0	0	1	0	0	1
193	Pik3ca	0	0	0	0	1	0	1
194	Pik3cb	0	0	0	1	0	0	1
195	Pim1	0	0	0	0	1	0	1
196	Pml	0	0	0	0	0	1	1
197	Pms2	0	0	0	0	1	0	1
198	Pold1	0	0	0	0	1	0	1
199	Polg	0	0	0	1	0	0	1
200	Polq	0	0	0	0	1	0	1
201	Ppm1d	0	0	0	0	1	0	1
202	Ppp2r1a	0	0	0	1	0	0	1
203	Prdm1	1	0	0	0	0	0	1
204	Prdm16	0	0	0	1	0	0	1
205	Prdm2	0	0	0	0	1	0	1
206	Prex2	0	0	0	1	0	0	1
207	Psip1	0	0	0	1	0	0	1
210	Ptprc	0	0	0	1	0	0	1
213	Ptprt	0	0	0	0	1	0	1
214	Pwwp2a	0	0	0	1	0	0	1
215	Qk	0	0	0	0	1	0	1
216	Rabep1	0	0	0	1	0	0	1
217	Ranbp2	1	0	0	0	0	0	1
218	Rap1gds1	0	0	0	1	0	0	1
219	Rgs7	0	0	0	1	0	0	1
221	Ros1	0	0	0	0	1	0	1
222	Rspo3	0	0	0	0	1	0	1
223	Runx1	0	0	0	0	1	0	1
225	Setd1b	0	0	0	1	0	0	1
226	Sf3b1	0	0	0	0	1	0	1
227	Sh2b3	0	0	0	0	1	0	1
228	Six1	0	0	0	0	1	0	1
230	Spen	0	0	0	1	0	0	1
231	Srgap3	0	0	0	1	0	0	1
232	Stag1	0	0	0	1	0	0	1
233	Stat3	0	0	0	0	1	0	1
234	Stat5b	0	0	0	1	0	0	1
235	Stil	0	0	1	0	0	0	1
236	Stk11	0	0	1	0	0	0	1
237	Strn	0	0	0	0	1	0	1
238	Tbl1xr1	0	0	0	0	0	1	1
239	Tbx3	0	0	0	0	1	0	1
241	Tfe3	0	0	0	1	0	0	1
242	Tfpt	0	0	0	1	0	0	1
244	Tnfaip3	0	0	0	1	0	0	1
246	Trim24	0	0	0	0	1	0	1
249	Trp63	0	0	0	1	0	0	1
250	Trrap	0	0	0	1	0	0	1
251	Tsc1	0	0	0	0	1	0	1
252	Tsc2	0	0	0	0	0	1	1
254	Vav1	0	0	0	0	1	0	1
255	Was	0	0	0	1	0	0	1
256	Wnk2	0	0	0	0	1	0	1
258	Wt1	0	0	0	0	1	0	1
259	Wwtr1	0	0	0	1	0	0	1
260	Zfhx3	0	0	0	1	0	0	1
261	Zmym2	0	0	0	0	1	0	1
