## Supplementary Table 5 for "Immune Checkpoint Blockade Delays Cancer and Extends Survival in Murine DNA Polymerase Mutator Syndromes"

### Sheet: recurrent_mutated_genes_Control
	convert_mm	Pold13899-controlab-thymiclymphoma.with.Pold13899-controlab-tail.somatic.filtered.ann.vcf.csv	Pold18952-controlab-intestinaltumor.with.Pold18952-controlab-tail.somatic.filtered.ann.vcf.csv	Pold18953-controlab-spleniclymphoma.with.Pold18953-controlab-intestinaenormal.somatic.filtered.ann.vcf.csv	Pold18953-controlab-tailtumor.with.Pold18953-controlab-intestinaenormal.somatic.filtered.ann.vcf.csv	Pold18953-controlab-thymiclymphoma.with.Pold18953-controlab-intestinaenormal.somatic.filtered.ann.vcf.csv	Pold19176-controlab-thymiclymphoma.with.Pold19176-controlab-tail.somatic.filtered.ann.vcf.csv	rec
81	Pten	0	1	0	0	1	1	3
17	Ccnc	0	0	0	1	1	0	2
29	Csmd3	0	0	0	1	0	1	2
40	Fat1	0	1	0	0	1	0	2
51	Hif1a	0	1	0	0	1	0	2
56	Jak2	1	1	0	0	0	0	2
67	Map3k1	0	1	0	1	0	0	2
72	Nf1	0	1	0	0	0	1	2
73	Notch1	1	1	0	0	0	0	2
76	Nsd1	0	1	0	0	1	0	2
83	Ptprc	0	1	0	0	1	0	2
87	Ranbp2	0	1	0	1	0	0	2
92	Rnf213	0	1	0	1	0	0	2
1	Abl2	0	1	0	0	0	0	1
2	Apc	0	1	0	0	0	0	1
3	Arid1a	0	1	0	0	0	0	1
4	Arid1b	0	0	0	1	0	0	1
5	Bard1	0	0	0	1	0	0	1
6	Baz1a	0	1	0	0	0	0	1
7	Bcl11a	0	1	0	0	0	0	1
8	Bcl11b	0	0	0	0	1	0	1
9	Birc6	1	0	0	0	0	0	1
10	Blm	0	1	0	0	0	0	1
11	Braf	0	1	0	0	0	0	1
12	Brca1	0	1	0	0	0	0	1
13	Btk	0	1	0	0	0	0	1
14	Cacna1d	0	1	0	0	0	0	1
15	Card11	0	1	0	0	0	0	1
16	Casp8	0	1	0	0	0	0	1
18	Cdc73	0	0	0	1	0	0	1
19	Cdh1	0	1	0	0	0	0	1
20	Cdh10	0	0	0	1	0	0	1
21	Cdh11	0	1	0	0	0	0	1
22	Cdk12	0	1	0	0	0	0	1
23	Chd4	0	1	0	0	0	0	1
24	Chek2	0	1	0	0	0	0	1
25	Chic2	0	0	0	0	0	1	1
26	Clp1	0	1	0	0	0	0	1
27	Col1a1	0	0	0	1	0	0	1
28	Crebbp	0	1	0	0	0	0	1
30	Ctnnd1	1	0	0	0	0	0	1
31	Dcc	0	0	0	1	0	0	1
32	Dek	0	1	0	0	0	0	1
33	Dnm2	0	0	0	0	1	0	1
34	Egfr	1	0	0	0	0	0	1
35	Eif4a2	0	0	0	0	0	1	1
36	Ep300	0	1	0	0	0	0	1
37	Ewsr1	0	1	0	0	0	0	1
38	Ezr	0	0	0	1	0	0	1
39	Fam135b	0	0	0	0	1	0	1
41	Fat3	1	0	0	0	0	0	1
42	Fbxo11	1	0	0	0	0	0	1
43	Fbxw7	0	1	0	0	0	0	1
44	Fes	0	1	0	0	0	0	1
45	Flna	0	0	0	1	0	0	1
46	Flt3	1	0	0	0	0	0	1
47	Flt4	0	0	0	0	1	0	1
48	Foxo4	1	0	0	0	0	0	1
49	Gas7	0	1	0	0	0	0	1
50	Gpc3	0	1	0	0	0	0	1
52	Hoxd11	0	1	0	0	0	0	1
53	Il21r	0	1	0	0	0	0	1
54	Itgav	0	0	0	1	0	0	1
55	Jak1	0	1	0	0	0	0	1
57	Kat6b	0	0	0	0	1	0	1
58	Kdm5a	0	0	0	0	1	0	1
59	Keap1	0	0	0	0	1	0	1
60	Kmt2c	1	0	0	0	0	0	1
61	Knl1	0	1	0	0	0	0	1
62	Ktn1	0	0	0	1	0	0	1
63	Lpp	0	0	0	1	0	0	1
64	Lrp1b	0	0	0	1	0	0	1
65	Lsm14a	0	1	0	0	0	0	1
66	Macc1	0	0	0	1	0	0	1
68	Map3k13	0	1	0	0	0	0	1
69	Med12	0	1	0	0	0	0	1
70	Muc16	0	0	0	0	1	0	1
71	Myo5a	1	0	0	0	0	0	1
74	Notch2	0	0	1	0	0	0	1
75	Nr4a3	0	0	0	0	1	0	1
77	Nup98	1	0	0	0	0	0	1
78	Pbx1	0	0	0	1	0	0	1
79	Pim1	0	1	0	0	0	0	1
80	Pole	0	1	0	0	0	0	1
82	Ptprb	0	0	0	0	0	1	1
84	Pwwp2a	1	0	0	0	0	0	1
85	Rabep1	0	0	0	1	0	0	1
86	Ralgds	0	1	0	0	0	0	1
88	Rbm15	0	1	0	0	0	0	1
89	Rfwd3	0	1	0	0	0	0	1
90	Rhoa	0	1	0	0	0	0	1
91	Rhoh	0	1	0	0	0	0	1
93	Ros1	0	1	0	0	0	0	1
94	Sbds	0	0	0	1	0	0	1
95	Setd2	0	0	0	1	0	0	1
96	Smarce1	0	1	0	0	0	0	1
97	Socs1	0	0	0	0	1	0	1
98	Spen	0	1	0	0	0	0	1
99	Stag2	1	0	0	0	0	0	1
100	Stk11	0	0	0	1	0	0	1
101	Tet2	0	1	0	0	0	0	1
102	Tlx3	0	1	0	0	0	0	1
103	Trim27	0	0	0	1	0	0	1
104	Trim33	0	0	0	0	0	1	1
105	Trp53	0	1	0	0	0	0	1
106	Ubr5	0	0	0	1	0	0	1
107	Usp32	1	0	0	0	0	0	1
108	Usp8	0	0	0	0	1	0	1
109	Zfhx3	0	0	0	0	1	0	1
110	Zmym2	0	1	0	0	0	0	1
